# Assembly of continuous high-resolution draft genome sequence of *Hemicentrotus pulcherrimus* using long-read sequencing

**DOI:** 10.1101/2023.10.31.565072

**Authors:** Tetsushi Komoto, Kazuho Ikeo, Shunsuke Yaguchi, Takashi Yamamoto, Naoaki Sakamoto, Akinori Awazu

## Abstract

The update of the draft genome assembly of sea urchin, *Hemicentrotus pulcherrimus*, which is widely studied in East Asia as a model organism of early development, was performed using Oxford nanopore long-read sequencing. The updated assembly provided ∼600 Mb genome sequences divided into 2,163 contigs with N50 = 516 kb. BUSCO completeness score and transcriptome model mapping ratio (TMMR) of the present assembly were obtained as 96.5 % and 77.8 % respectively. These results were more continuous with higher resolution than those by the previous version of *H. pulcerrimus* draft genome, HpulGenome_v1, where the number of scaffolds = 16,251 with a total of ∼100 Mb gaps, N50 = 143 kb, BUSCO completeness score = 86.1 %, and TMMR = 40.61. The obtained genome contained 36,055 gene models that were consistent with those in other echinoderms. Additionally, two tandem repeat sequences of early histone gene locus containing 47 copies and 34 copies of all histone genes, and 185 of the homologous sequences of the interspecifically conserved region of the *Ars* insulator, ArsInsC, were obtained. These results provide further advance for genome-wide research of development, gene regulation, and intranuclear structural dynamics of multicellular organisms using *Hemicentrotus pulcherrimus*.
