## Supplementary material for "Assembly of continuous high-resolution draft genome sequence of *Hemicentrotus pulcherrimus* using long-read sequencing": HpulGenome_kure_v1_BLASTN_withEarlyHistoneLoci.csv

Query Name	Hit Contig ID	Hit length	Nb. HSPs	Score	E Value	Align. length	Identity	Query Start Position	Query End Position	Query frame	Query Coverage	Hit Start Position	Hit End Position	Hit frame	Hit coverage
EarlyHisEnd Positionne	Utg198178_LN:i:496877_RC:i:30_XO:i:0_pilon	479333	47	5429	0	5953	97.3%	816	6710	1	87.9%	25238	31161	1	1.2%
EarlyHisEnd Positionne	Utg198178_LN:i:496877_RC:i:30_XO:i:0_pilon	479333	47	5408	0	5957	97.2%	816	6710	1	87.9%	38589	44518	1	1.2%
EarlyHisEnd Positionne	Utg198178_LN:i:496877_RC:i:30_XO:i:0_pilon	479333	47	5380	0	5957	97%	816	6710	1	87.9%	31914	37835	1	1.2%
EarlyHisEnd Positionne	Utg198178_LN:i:496877_RC:i:30_XO:i:0_pilon	479333	47	5342	0	5941	96.9%	816	6710	1	87.9%	51951	57831	1	1.2%
EarlyHisEnd Positionne	Utg198178_LN:i:496877_RC:i:30_XO:i:0_pilon	479333	47	5322	0	5971	96.7%	816	6710	1	87.9%	45272	51197	1	1.2%
EarlyHisEnd Positionne	Utg198178_LN:i:496877_RC:i:30_XO:i:0_pilon	479333	47	3741	0	4390	95.5%	2398	6710	1	64.3%	20138	24488	1	0.9%
EarlyHisEnd Positionne	Utg198178_LN:i:496877_RC:i:30_XO:i:0_pilon	479333	47	2238	0	3174	90.9%	3622	6710	1	46%	88738	91852	1	0.6%
EarlyHisEnd Positionne	Utg198178_LN:i:496877_RC:i:30_XO:i:0_pilon	479333	47	2153	0	3193	90%	3625	6710	1	46%	61420	64548	1	0.7%
EarlyHisEnd Positionne	Utg198178_LN:i:496877_RC:i:30_XO:i:0_pilon	479333	47	2125	0	3199	89.8%	3622	6710	1	46%	68615	71731	1	0.7%
EarlyHisEnd Positionne	Utg198178_LN:i:496877_RC:i:30_XO:i:0_pilon	479333	47	2120	0	3202	89.7%	3622	6710	1	46%	82053	85190	1	0.7%
EarlyHisEnd Positionne	Utg198178_LN:i:496877_RC:i:30_XO:i:0_pilon	479333	47	1851	0	2825	89.5%	3998	6710	1	40.4%	75717	78481	1	0.6%
EarlyHisEnd Positionne	Utg198178_LN:i:496877_RC:i:30_XO:i:0_pilon	479333	47	1322	0	1892	90.8%	4859	6710	1	27.6%	16005	17846	1	0.4%
EarlyHisEnd Positionne	Utg198178_LN:i:496877_RC:i:30_XO:i:0_pilon	479333	47	1284	0	1525	95.3%	820	2323	1	22.4%	18606	20102	1	0.3%
EarlyHisEnd Positionne	Utg198178_LN:i:496877_RC:i:30_XO:i:0_pilon	479333	47	1229	0	1537	93.9%	816	2336	1	22.7%	58580	60074	1	0.3%
EarlyHisEnd Positionne	Utg198178_LN:i:496877_RC:i:30_XO:i:0_pilon	479333	47	938	0	1360	90.4%	1016	2336	1	19.7%	86160	87501	1	0.3%
EarlyHisEnd Positionne	Utg198178_LN:i:496877_RC:i:30_XO:i:0_pilon	479333	47	925	0	1367	90.1%	1016	2336	1	19.7%	72697	74042	1	0.3%
EarlyHisEnd Positionne	Utg198178_LN:i:496877_RC:i:30_XO:i:0_pilon	479333	47	913	0	1381	89.6%	1016	2336	1	19.7%	79448	80817	1	0.3%
EarlyHisEnd Positionne	Utg198178_LN:i:496877_RC:i:30_XO:i:0_pilon	479333	47	848	0	1213	90.6%	2428	3624	1	17.8%	87528	88710	1	0.2%
EarlyHisEnd Positionne	Utg198178_LN:i:496877_RC:i:30_XO:i:0_pilon	479333	47	846	0	1215	90.5%	2428	3624	1	17.8%	60101	61291	1	0.2%
EarlyHisEnd Positionne	Utg198178_LN:i:496877_RC:i:30_XO:i:0_pilon	479333	47	842	0	1193	90.8%	2448	3624	1	17.5%	80858	82025	1	0.2%
EarlyHisEnd Positionne	Utg198178_LN:i:496877_RC:i:30_XO:i:0_pilon	479333	47	832	0	1213	90.2%	2428	3624	1	17.8%	74069	75249	1	0.2%
EarlyHisEnd Positionne	Utg198178_LN:i:496877_RC:i:30_XO:i:0_pilon	479333	47	795	0	810	99.4%	816	1625	1	12.1%	93289	92480	-1	0.2%
EarlyHisEnd Positionne	Utg198178_LN:i:496877_RC:i:30_XO:i:0_pilon	479333	47	792	0	946	94.9%	2428	3364	1	14%	67016	67950	1	0.2%
EarlyHisEnd Positionne	Utg198178_LN:i:496877_RC:i:30_XO:i:0_pilon	479333	47	747	0	794	98.2%	1	793	1	11.8%	31156	31940	1	0.2%
EarlyHisEnd Positionne	Utg198178_LN:i:496877_RC:i:30_XO:i:0_pilon	479333	47	747	0	794	98.2%	1	793	1	11.8%	37830	38615	1	0.2%
EarlyHisEnd Positionne	Utg198178_LN:i:496877_RC:i:30_XO:i:0_pilon	479333	47	747	0	794	98.2%	1	793	1	11.8%	44513	45298	1	0.2%
EarlyHisEnd Positionne	Utg198178_LN:i:496877_RC:i:30_XO:i:0_pilon	479333	47	747	0	794	98.2%	1	793	1	11.8%	51192	51977	1	0.2%
EarlyHisEnd Positionne	Utg198178_LN:i:496877_RC:i:30_XO:i:0_pilon	479333	47	733	0	794	97.7%	1	793	1	11.8%	57826	58606	1	0.2%
EarlyHisEnd Positionne	Utg198178_LN:i:496877_RC:i:30_XO:i:0_pilon	479333	47	730	0	794	97.6%	1	793	1	11.8%	24483	25264	1	0.2%
EarlyHisEnd Positionne	Utg198178_LN:i:496877_RC:i:30_XO:i:0_pilon	479333	47	726	0	878	94.8%	1016	1869	1	12.7%	65518	66392	1	0.2%
EarlyHisEnd Positionne	Utg198178_LN:i:496877_RC:i:30_XO:i:0_pilon	479333	47	664	0	807	94.5%	1	798	1	11.9%	17841	18634	1	0.2%
EarlyHisEnd Positionne	Utg198178_LN:i:496877_RC:i:30_XO:i:0_pilon	479333	47	604	0	639	98.4%	1	638	1	9.5%	91847	92477	1	0.1%
EarlyHisEnd Positionne	Utg198178_LN:i:496877_RC:i:30_XO:i:0_pilon	479333	47	572	0	765	92.2%	1	754	1	11.2%	64543	65293	1	0.2%
EarlyHisEnd Positionne	Utg198178_LN:i:496877_RC:i:30_XO:i:0_pilon	479333	47	572	0	765	92.2%	1	754	1	11.2%	71726	72476	1	0.2%
EarlyHisEnd Positionne	Utg198178_LN:i:496877_RC:i:30_XO:i:0_pilon	479333	47	569	0	765	92%	1	754	1	11.2%	78476	79226	1	0.2%
EarlyHisEnd Positionne	Utg198178_LN:i:496877_RC:i:30_XO:i:0_pilon	479333	47	564	0	766	91.8%	1	754	1	11.2%	85185	85936	1	0.2%
EarlyHisEnd Positionne	Utg198178_LN:i:496877_RC:i:30_XO:i:0_pilon	479333	47	500	0	547	97.4%	248	793	1	8.1%	93801	93263	-1	0.1%
EarlyHisEnd Positionne	Utg198178_LN:i:496877_RC:i:30_XO:i:0_pilon	479333	47	311	3E-161	349	96.6%	3009	3354	1	5.2%	68009	68357	1	0.1%
EarlyHisEnd Positionne	Utg198178_LN:i:496877_RC:i:30_XO:i:0_pilon	479333	47	241	2E-122	327	91.7%	3622	3942	1	4.8%	75277	75600	1	0.1%
EarlyHisEnd Positionne	Utg198178_LN:i:496877_RC:i:30_XO:i:0_pilon	479333	47	130	1E-060	511	77.3%	1875	2336	1	6.9%	66496	66989	1	0.1%
EarlyHisEnd Positionne	Utg198178_LN:i:496877_RC:i:30_XO:i:0_pilon	479333	47	100	5E-044	206	84.5%	832	1026	1	2.9%	85933	86129	1	0%
EarlyHisEnd Positionne	Utg198178_LN:i:496877_RC:i:30_XO:i:0_pilon	479333	47	97	2E-042	206	84%	832	1026	1	2.9%	65290	65486	1	0%
EarlyHisEnd Positionne	Utg198178_LN:i:496877_RC:i:30_XO:i:0_pilon	479333	47	97	2E-042	206	84%	832	1026	1	2.9%	72473	72669	1	0%
EarlyHisEnd Positionne	Utg198178_LN:i:496877_RC:i:30_XO:i:0_pilon	479333	47	97	2E-042	206	84%	832	1026	1	2.9%	79223	79419	1	0%
EarlyHisEnd Positionne	Utg198178_LN:i:496877_RC:i:30_XO:i:0_pilon	479333	47	73	5E-029	101	92.1%	1728	1828	1	1.5%	66395	66487	1	0%
EarlyHisEnd Positionne	Utg198178_LN:i:496877_RC:i:30_XO:i:0_pilon	479333	47	53	7E-018	59	96.6%	1545	1603	1	0.9%	364140	364198	1	0%
EarlyHisEnd Positionne	Utg198178_LN:i:496877_RC:i:30_XO:i:0_pilon	479333	47	41	3E-011	44	97.7%	3953	3996	1	0.7%	75635	75678	1	0%
EarlyHisEnd Positionne	Utg200276_LN:i:128198_RC:i:7_XO:i:0_pilon	127611	34	5352	0	5973	96.9%	816	6710	1	87.9%	54998	60917	1	4.6%
EarlyHisEnd Positionne	Utg200276_LN:i:128198_RC:i:7_XO:i:0_pilon	127611	34	3924	0	4599	95.7%	816	5326	1	67.2%	76574	81098	1	3.5%
EarlyHisEnd Positionne	Utg200276_LN:i:128198_RC:i:7_XO:i:0_pilon	127611	34	3104	0	3347	97.7%	3386	6710	1	49.6%	72471	75809	1	2.6%
EarlyHisEnd Positionne	Utg200276_LN:i:128198_RC:i:7_XO:i:0_pilon	127611	34	3029	0	3293	97.5%	3452	6710	1	48.6%	65442	68726	1	2.6%
EarlyHisEnd Positionne	Utg200276_LN:i:128198_RC:i:7_XO:i:0_pilon	127611	34	2719	0	3124	96%	3622	6710	1	46%	51140	54244	1	2.4%
EarlyHisEnd Positionne	Utg200276_LN:i:128198_RC:i:7_XO:i:0_pilon	127611	34	2205	0	2504	96.5%	816	3293	1	36.9%	61676	64135	1	1.9%
EarlyHisEnd Positionne	Utg200276_LN:i:128198_RC:i:7_XO:i:0_pilon	127611	34	2167	0	3184	90.2%	3622	6710	1	46%	44475	47585	1	2.4%
EarlyHisEnd Positionne	Utg200276_LN:i:128198_RC:i:7_XO:i:0_pilon	127611	34	2129	0	3194	89.8%	3622	6710	1	46%	37799	40923	1	2.4%
EarlyHisEnd Positionne	Utg200276_LN:i:128198_RC:i:7_XO:i:0_pilon	127611	34	1873	0	2134	96.3%	816	2946	1	31.8%	83290	85373	1	1.6%
EarlyHisEnd Positionne	Utg200276_LN:i:128198_RC:i:7_XO:i:0_pilon	127611	34	1336	0	1450	97.5%	5273	6710	1	21.4%	81087	82536	1	1.1%
EarlyHisEnd Positionne	Utg200276_LN:i:128198_RC:i:7_XO:i:0_pilon	127611	34	1207	0	1404	95.9%	2020	3397	1	20.5%	70637	72020	1	1.1%
EarlyHisEnd Positionne	Utg200276_LN:i:128198_RC:i:7_XO:i:0_pilon	127611	34	1123	0	1195	98.1%	816	2009	1	17.8%	69480	70669	1	0.9%
EarlyHisEnd Positionne	Utg200276_LN:i:128198_RC:i:7_XO:i:0_pilon	127611	34	955	0	1364	90.8%	1016	2336	1	19.7%	48543	49881	1	1%
EarlyHisEnd Positionne	Utg200276_LN:i:128198_RC:i:7_XO:i:0_pilon	127611	34	931	0	1361	90.3%	1016	2336	1	19.7%	41892	43224	1	1%
EarlyHisEnd Positionne	Utg200276_LN:i:128198_RC:i:7_XO:i:0_pilon	127611	34	921	0	1364	90%	1016	2336	1	19.7%	35218	36560	1	1.1%
EarlyHisEnd Positionne	Utg200276_LN:i:128198_RC:i:7_XO:i:0_pilon	127611	34	907	0	1217	91.9%	2428	3624	1	17.8%	49908	51112	1	0.9%
EarlyHisEnd Positionne	Utg200276_LN:i:128198_RC:i:7_XO:i:0_pilon	127611	34	861	0	1221	90.8%	2428	3624	1	17.8%	43251	44447	1	0.9%
EarlyHisEnd Positionne	Utg200276_LN:i:128198_RC:i:7_XO:i:0_pilon	127611	34	858	0	1213	90.8%	2428	3624	1	17.8%	36587	37771	1	0.9%
EarlyHisEnd Positionne	Utg200276_LN:i:128198_RC:i:7_XO:i:0_pilon	127611	34	750	0	794	98.4%	1	793	1	11.8%	54239	55024	1	0.6%
EarlyHisEnd Positionne	Utg200276_LN:i:128198_RC:i:7_XO:i:0_pilon	127611	34	747	0	794	98.2%	1	793	1	11.8%	68721	69506	1	0.6%
EarlyHisEnd Positionne	Utg200276_LN:i:128198_RC:i:7_XO:i:0_pilon	127611	34	747	0	794	98.2%	1	793	1	11.8%	82531	83316	1	0.6%
EarlyHisEnd Positionne	Utg200276_LN:i:128198_RC:i:7_XO:i:0_pilon	127611	34	735	0	799	97.6%	1	793	1	11.8%	60912	61702	1	0.6%
EarlyHisEnd Positionne	Utg200276_LN:i:128198_RC:i:7_XO:i:0_pilon	127611	34	723	0	805	97%	1	793	1	11.8%	75804	76600	1	0.6%
EarlyHisEnd Positionne	Utg200276_LN:i:128198_RC:i:7_XO:i:0_pilon	127611	34	566	0	770	91.8%	1	754	1	11.2%	40918	41673	1	0.6%
EarlyHisEnd Positionne	Utg200276_LN:i:128198_RC:i:7_XO:i:0_pilon	127611	34	511	0	726	90.9%	1	706	1	10.5%	47580	48291	1	0.6%
EarlyHisEnd Positionne	Utg200276_LN:i:128198_RC:i:7_XO:i:0_pilon	127611	34	345	3E-180	518	89.6%	248	754	1	7.6%	34492	34999	1	0.4%
EarlyHisEnd Positionne	Utg200276_LN:i:128198_RC:i:7_XO:i:0_pilon	127611	34	325	4E-169	552	86.8%	3981	4527	1	8.2%	89524	90064	1	0.4%
EarlyHisEnd Positionne	Utg200276_LN:i:128198_RC:i:7_XO:i:0_pilon	127611	34	100	5E-044	206	84.5%	832	1026	1	2.9%	41670	41866	1	0.2%
EarlyHisEnd Positionne	Utg200276_LN:i:128198_RC:i:7_XO:i:0_pilon	127611	34	100	5E-044	206	84.5%	832	1026	1	2.9%	48321	48517	1	0.2%
EarlyHisEnd Positionne	Utg200276_LN:i:128198_RC:i:7_XO:i:0_pilon	127611	34	97	2E-042	206	84%	832	1026	1	2.9%	34996	35192	1	0.2%
EarlyHisEnd Positionne	Utg200276_LN:i:128198_RC:i:7_XO:i:0_pilon	127611	34	83	1E-034	128	88.3%	5453	5580	1	1.9%	92451	92578	1	0.1%
EarlyHisEnd Positionne	Utg200276_LN:i:128198_RC:i:7_XO:i:0_pilon	127611	34	78	8E-032	91	95.6%	3321	3410	1	1.3%	64137	64227	1	0.1%
EarlyHisEnd Positionne	Utg200276_LN:i:128198_RC:i:7_XO:i:0_pilon	127611	34	69	8E-027	84	94%	2688	2771	1	1.3%	85371	85454	1	0.1%
EarlyHisEnd Positionne	Utg200276_LN:i:128198_RC:i:7_XO:i:0_pilon	127611	34	68	3E-026	83	94%	5576	5658	1	1.2%	92739	92821	1	0.1%
EarlyHisEnd Positionne	Utg198750_LN:i:520109_RC:i:29_XO:i:0_pilon	538806	1	335	1E-174	353	98.3%	1539	1891	1	5.3%	520319	520671	1	0.1%
EarlyHisEnd Positionne	Utg196974_LN:i:526441_RC:i:42_XO:i:0_pilon	548912	4	302	3E-156	315	98.7%	2775	3089	1	4.7%	315476	315164	-1	0.1%
EarlyHisEnd Positionne	Utg196974_LN:i:526441_RC:i:42_XO:i:0_pilon	548912	4	176	3E-086	183	98.9%	3121	3302	1	2.7%	315085	314903	-1	0%
EarlyHisEnd Positionne	Utg196974_LN:i:526441_RC:i:42_XO:i:0_pilon	548912	4	69	8E-027	72	98.6%	3130	3201	1	1.1%	205073	205002	-1	0%
EarlyHisEnd Positionne	Utg196974_LN:i:526441_RC:i:42_XO:i:0_pilon	548912	4	54	2E-018	86	89.5%	2995	3080	1	1.3%	315168	315092	-1	0%
EarlyHisEnd Positionne	Utg198034_LN:i:764047_RC:i:68_XO:i:0_pilon	776919	1	257	3E-131	403	88.1%	1420	1820	1	6%	190131	190532	1	0.1%
EarlyHisEnd Positionne	Utg200748_LN:i:161876_RC:i:14_XO:i:0_pilon	173504	1	243	2E-123	252	98.8%	1598	1849	1	3.8%	115806	115555	-1	0.1%
EarlyHisEnd Positionne	Utg202804_LN:i:76635_RC:i:7_XO:i:0_pilon	79027	1	240	7E-122	253	98.4%	1598	1849	1	3.8%	8162	7911	-1	0.3%
EarlyHisEnd Positionne	Utg197334_LN:i:1283665_RC:i:121_XO:i:0_pilon	1325692	2	201	4E-100	496	81.9%	1855	2336	1	7.2%	79979	80438	1	0%
EarlyHisEnd Positionne	Utg197334_LN:i:1283665_RC:i:121_XO:i:0_pilon	1325692	2	44	7E-013	64	90.6%	2428	2491	1	1%	80465	80525	1	0%
EarlyHisEnd Positionne	Utg196252_LN:i:191786_RC:i:10_XO:i:0_pilon	191765	2	199	5E-099	205	99%	2976	3180	1	3.1%	91581	91377	-1	0.1%
EarlyHisEnd Positionne	Utg196252_LN:i:191786_RC:i:10_XO:i:0_pilon	191765	2	54	2E-018	54	100%	90	143	1	0.8%	91248	91301	1	0%
EarlyHisEnd Positionne	Utg196094_LN:i:655361_RC:i:45_XO:i:0_pilon	653486	2	187	2E-092	199	98%	1539	1737	1	3%	578294	578492	1	0%
EarlyHisEnd Positionne	Utg196094_LN:i:655361_RC:i:45_XO:i:0_pilon	653486	2	104	3E-046	122	95.1%	1770	1891	1	1.8%	578491	578612	1	0%
EarlyHisEnd Positionne	Utg196474_LN:i:1168238_RC:i:125_XO:i:0_pilon	1189290	2	181	5E-089	181	100%	3987	4167	1	2.7%	1136855	1137035	1	0%
EarlyHisEnd Positionne	Utg196474_LN:i:1168238_RC:i:125_XO:i:0_pilon	1189290	2	83	1E-034	112	92%	3735	3846	1	1.7%	1023000	1022893	-1	0%
EarlyHisEnd Positionne	Utg200140_LN:i:179218_RC:i:30_XO:i:0_pilon	187460	2	167	3E-081	184	97.3%	6528	6710	1	2.7%	36064	35883	-1	0.1%
EarlyHisEnd Positionne	Utg200140_LN:i:179218_RC:i:30_XO:i:0_pilon	187460	2	141	8E-067	148	98.6%	1	148	1	2.2%	35888	35743	-1	0.1%
EarlyHisEnd Positionne	Utg197168_LN:i:447613_RC:i:41_XO:i:0_pilon	445176	2	162	2E-078	183	96.2%	6528	6710	1	2.7%	283676	283494	-1	0%
EarlyHisEnd Positionne	Utg197168_LN:i:447613_RC:i:41_XO:i:0_pilon	445176	2	52	2E-017	55	98.2%	1	55	1	0.8%	283499	283445	-1	0%
EarlyHisEnd Positionne	Utg197144_LN:i:898529_RC:i:80_XO:i:0_pilon	907401	1	162	2E-078	174	97.7%	4313	4486	1	2.6%	395560	395733	1	0%
EarlyHisEnd Positionne	Utg196190_LN:i:862295_RC:i:64_XO:i:0_pilon	877588	2	161	6E-078	190	95.3%	5774	5963	1	2.8%	83866	83681	-1	0%
EarlyHisEnd Positionne	Utg196190_LN:i:862295_RC:i:64_XO:i:0_pilon	877588	2	125	6E-058	145	95.9%	1	141	1	2.1%	260908	261052	1	0%
EarlyHisEnd Positionne	Utg196456_LN:i:315786_RC:i:27_XO:i:0_pilon	317309	2	160	2E-077	219	91.3%	4238	4456	1	3.3%	268888	268674	-1	0.1%
EarlyHisEnd Positionne	Utg196456_LN:i:315786_RC:i:27_XO:i:0_pilon	317309	2	42	9E-012	45	97.8%	5299	5343	1	0.7%	311038	310994	-1	0%
EarlyHisEnd Positionne	Utg198890_LN:i:582249_RC:i:33_XO:i:0_pilon	589763	1	141	8E-067	159	96.2%	1443	1601	1	2.4%	418422	418264	-1	0%
EarlyHisEnd Positionne	Utg197032_LN:i:395122_RC:i:30_XO:i:0_pilon	402638	1	140	3E-066	149	98%	5235	5383	1	2.2%	44692	44544	-1	0%
EarlyHisEnd Positionne	Utg202044_LN:i:119070_RC:i:12_XO:i:0_pilon	116447	1	130	1E-060	186	90.9%	4316	4496	1	2.7%	114775	114595	-1	0.2%
EarlyHisEnd Positionne	Utg196274_LN:i:1267481_RC:i:94_XO:i:0_pilon	1270408	1	128	1E-059	135	98.5%	1608	1741	1	2%	80641	80507	-1	0%
EarlyHisEnd Positionne	Utg200702_LN:i:154323_RC:i:15_XO:i:0_pilon	157581	1	127	5E-059	200	88%	3788	3985	1	3%	87821	88020	1	0.1%
EarlyHisEnd Positionne	Utg196490_LN:i:94257_RC:i:8_XO:i:0_pilon	93798	1	115	2E-052	115	100%	1420	1534	1	1.7%	16727	16841	1	0.1%
EarlyHisEnd Positionne	Utg198946_LN:i:351892_RC:i:21_XO:i:0_pilon	365455	1	107	6E-048	122	95.9%	1623	1744	1	1.8%	228643	228522	-1	0%
EarlyHisEnd Positionne	Utg198338_LN:i:395293_RC:i:40_XO:i:0_pilon	397888	1	107	6E-048	107	100%	1638	1744	1	1.6%	278373	278479	1	0%
EarlyHisEnd Positionne	Utg198370_LN:i:511824_RC:i:43_XO:i:0_pilon	519637	1	103	1E-045	103	100%	1594	1696	1	1.5%	162367	162265	-1	0%
EarlyHisEnd Positionne	Utg202870_LN:i:40221_RC:i:7_XO:i:0_pilon	35339	1	98	6E-043	117	94.9%	5161	5277	1	1.7%	16634	16749	1	0.3%
EarlyHisEnd Positionne	Utg196810_LN:i:827911_RC:i:92_XO:i:0_pilon	835873	1	91	5E-039	100	97%	4184	4283	1	1.5%	11661	11760	1	0%
EarlyHisEnd Positionne	Utg197344_LN:i:501934_RC:i:24_XO:i:0_pilon	508141	1	87	8E-037	97	96.9%	1590	1685	1	1.4%	87921	88017	1	0%
EarlyHisEnd Positionne	Utg199324_LN:i:118002_RC:i:11_XO:i:0_pilon	128850	1	86	3E-036	89	98.9%	1743	1831	1	1.3%	125701	125789	1	0.1%
EarlyHisEnd Positionne	Utg196378_LN:i:2032899_RC:i:203_XO:i:0_pilon	2067654	1	86	3E-036	129	89.1%	152	280	1	1.9%	1322104	1322230	1	0%
EarlyHisEnd Positionne	Utg201028_LN:i:110307_RC:i:7_XO:i:0_pilon	110689	1	85	1E-035	85	100%	1668	1752	1	1.3%	55272	55188	-1	0.1%
EarlyHisEnd Positionne	Utg196140_LN:i:1732146_RC:i:148_XO:i:0_pilon	1736452	1	85	1E-035	98	95.9%	1756	1851	1	1.4%	1511879	1511976	1	0%
EarlyHisEnd Positionne	Utg200658_LN:i:433192_RC:i:29_XO:i:0_pilon	443871	1	83	1E-034	89	97.8%	1609	1697	1	1.3%	243945	244033	1	0%
EarlyHisEnd Positionne	Utg196480_LN:i:1411960_RC:i:95_XO:i:0_pilon	1430679	1	83	1E-034	89	97.8%	4083	4171	1	1.3%	257907	257995	1	0%
EarlyHisEnd Positionne	Utg196634_LN:i:959699_RC:i:60_XO:i:0_pilon	983715	1	81	2E-033	81	100%	1767	1847	1	1.2%	887254	887174	-1	0%
EarlyHisEnd Positionne	Utg200904_LN:i:270331_RC:i:24_XO:i:0_pilon	275441	1	76	1E-030	82	97.6%	1671	1752	1	1.2%	104921	104840	-1	0%
EarlyHisEnd Positionne	Utg201318_LN:i:263648_RC:i:14_XO:i:0_pilon	277810	1	74	1E-029	80	97.5%	3525	3604	1	1.2%	225161	225240	1	0%
EarlyHisEnd Positionne	Utg199796_LN:i:630711_RC:i:43_XO:i:0_pilon	636788	1	74	1E-029	74	100%	2994	3067	1	1.1%	468400	468327	-1	0%
EarlyHisEnd Positionne	Utg199980_LN:i:287071_RC:i:19_XO:i:0_pilon	290302	1	72	2E-028	72	100%	1617	1688	1	1.1%	269721	269650	-1	0%
EarlyHisEnd Positionne	Utg198850_LN:i:181601_RC:i:13_XO:i:0_pilon	178767	1	71	7E-028	74	98.6%	3550	3623	1	1.1%	23346	23419	1	0%
EarlyHisEnd Positionne	Utg201522_LN:i:75916_RC:i:15_XO:i:0_pilon	74018	1	70	2E-027	73	98.6%	3988	4060	1	1.1%	13712	13784	1	0.1%
EarlyHisEnd Positionne	Utg198522_LN:i:384073_RC:i:30_XO:i:0_pilon	389723	1	70	2E-027	70	100%	1613	1682	1	1%	363220	363289	1	0%
EarlyHisEnd Positionne	Utg197058_LN:i:428207_RC:i:31_XO:i:0_pilon	435437	1	70	2E-027	76	97.4%	3990	4065	1	1.1%	266520	266445	-1	0%
EarlyHisEnd Positionne	Utg197580_LN:i:642961_RC:i:44_XO:i:0_pilon	658376	1	69	8E-027	93	91.4%	4190	4282	1	1.4%	149149	149057	-1	0%
EarlyHisEnd Positionne	Utg196508_LN:i:1445558_RC:i:125_XO:i:0_pilon	1451033	1	69	8E-027	69	100%	3524	3592	1	1%	336240	336172	-1	0%
EarlyHisEnd Positionne	Utg197904_LN:i:413758_RC:i:35_XO:i:0_pilon	425672	1	68	3E-026	84	94%	1664	1747	1	1.3%	218486	218568	1	0%
EarlyHisEnd Positionne	Utg197066_LN:i:464311_RC:i:33_XO:i:0_pilon	473339	1	68	3E-026	104	88.5%	1649	1752	1	1.5%	179525	179628	1	0%
EarlyHisEnd Positionne	Utg197546_LN:i:591083_RC:i:43_XO:i:0_pilon	593041	1	67	1E-025	70	98.6%	3988	4057	1	1%	5934	6003	1	0%
EarlyHisEnd Positionne	Utg197088_LN:i:304812_RC:i:38_XO:i:0_pilon	323815	1	67	1E-025	124	84.7%	2831	2954	1	1.8%	292598	292475	-1	0%
EarlyHisEnd Positionne	Utg199600_LN:i:163376_RC:i:25_XO:i:0_pilon	166829	1	66	4E-025	87	92%	3131	3217	1	1.3%	14046	14132	1	0.1%
EarlyHisEnd Positionne	Utg198366_LN:i:539829_RC:i:46_XO:i:0_pilon	541075	1	66	4E-025	69	98.6%	4304	4372	1	1%	300152	300220	1	0%
EarlyHisEnd Positionne	Utg197524_LN:i:1040477_RC:i:94_XO:i:0_pilon	1056529	1	65	1E-024	74	95.9%	5159	5232	1	1.1%	594145	594218	1	0%
EarlyHisEnd Positionne	Utg196340_LN:i:1390183_RC:i:128_XO:i:0_pilon	1401853	2	64	5E-024	70	97.1%	4222	4291	1	1%	531996	532065	1	0%
EarlyHisEnd Positionne	Utg196340_LN:i:1390183_RC:i:128_XO:i:0_pilon	1401853	2	47	1E-014	56	94.6%	4232	4287	1	0.8%	834690	834635	-1	0%
EarlyHisEnd Positionne	Utg199338_LN:i:188746_RC:i:29_XO:i:0_pilon	196569	1	62	7E-023	62	100%	2866	2927	1	0.9%	113621	113682	1	0%
EarlyHisEnd Positionne	Utg196482_LN:i:2010676_RC:i:168_XO:i:0_pilon	2019337	1	62	7E-023	62	100%	1631	1692	1	0.9%	1665887	1665826	-1	0%
EarlyHisEnd Positionne	Utg199084_LN:i:577723_RC:i:38_XO:i:0_pilon	582469	1	60	9E-022	75	93.3%	3986	4060	1	1.1%	523240	523314	1	0%
EarlyHisEnd Positionne	Utg198170_LN:i:654624_RC:i:52_XO:i:0_pilon	660473	1	59	3E-021	96	87.5%	18	112	1	1.4%	275147	275242	1	0%
EarlyHisEnd Positionne	Utg196360_LN:i:156835_RC:i:16_XO:i:0_pilon	152884	1	59	3E-021	66	97%	82	147	1	1%	132154	132090	-1	0%
EarlyHisEnd Positionne	Utg199128_LN:i:389465_RC:i:25_XO:i:0_pilon	398287	1	58	1E-020	65	96.9%	3189	3252	1	1%	377818	377882	1	0%
EarlyHisEnd Positionne	Utg196690_LN:i:917382_RC:i:82_XO:i:0_pilon	922612	1	58	1E-020	67	95.5%	4224	4290	1	1%	285610	285676	1	0%
EarlyHisEnd Positionne	Utg199472_LN:i:220441_RC:i:17_XO:i:0_pilon	226304	1	57	4E-020	63	96.8%	4232	4294	1	0.9%	49400	49462	1	0%
EarlyHisEnd Positionne	Utg196578_LN:i:932808_RC:i:89_XO:i:0_pilon	948747	1	56	1E-019	68	94.1%	3011	3078	1	1%	796418	796351	-1	0%
EarlyHisEnd Positionne	Utg201288_LN:i:56935_RC:i:6_XO:i:0_pilon	57131	1	55	5E-019	70	92.9%	1675	1744	1	1%	24386	24317	-1	0.1%
EarlyHisEnd Positionne	Utg198310_LN:i:419402_RC:i:18_XO:i:0_pilon	436505	1	55	5E-019	71	93%	4335	4404	1	1%	429533	429464	-1	0%
EarlyHisEnd Positionne	Utg197448_LN:i:304613_RC:i:49_XO:i:0_pilon	303880	1	55	5E-019	58	98.3%	5289	5346	1	0.9%	198959	199016	1	0%
EarlyHisEnd Positionne	Utg196832_LN:i:1091640_RC:i:109_XO:i:0_pilon	1090082	2	55	5E-019	58	98.3%	4232	4289	1	0.9%	359668	359611	-1	0%
EarlyHisEnd Positionne	Utg196832_LN:i:1091640_RC:i:109_XO:i:0_pilon	1090082	2	42	9E-012	48	95.8%	4012	4059	1	0.7%	359562	359609	1	0%
EarlyHisEnd Positionne	Utg196182_LN:i:724168_RC:i:67_XO:i:0_pilon	730218	1	55	5E-019	67	94%	1671	1737	1	1%	29910	29844	-1	0%
EarlyHisEnd Positionne	Utg199318_LN:i:192760_RC:i:17_XO:i:0_pilon	193171	1	54	2E-018	68	94.1%	82	147	1	1%	36425	36359	-1	0%
EarlyHisEnd Positionne	Utg197958_LN:i:587222_RC:i:53_XO:i:0_pilon	588036	1	54	2E-018	63	95.2%	4220	4282	1	0.9%	275957	275895	-1	0%
EarlyHisEnd Positionne	Utg197388_LN:i:471674_RC:i:59_XO:i:0_pilon	465677	1	54	2E-018	69	92.8%	5278	5346	1	1%	256024	256092	1	0%
EarlyHisEnd Positionne	Utg196644_LN:i:1066830_RC:i:98_XO:i:0_pilon	1070135	1	54	2E-018	60	96.7%	4231	4290	1	0.9%	188484	188425	-1	0%
EarlyHisEnd Positionne	Utg198920_LN:i:1029277_RC:i:107_XO:i:0_pilon	1029267	1	53	7E-018	56	98.2%	5295	5350	1	0.8%	94672	94727	1	0%
EarlyHisEnd Positionne	Utg198682_LN:i:103275_RC:i:7_XO:i:0_pilon	102234	1	53	7E-018	66	93.9%	82	147	1	1%	96406	96470	1	0.1%
EarlyHisEnd Positionne	Utg196794_LN:i:1132755_RC:i:73_XO:i:0_pilon	1143715	1	53	7E-018	53	100%	5298	5350	1	0.8%	270091	270143	1	0%
EarlyHisEnd Positionne	Utg196684_LN:i:977963_RC:i:73_XO:i:0_pilon	991284	1	53	7E-018	66	93.9%	82	147	1	1%	89933	89997	1	0%
EarlyHisEnd Positionne	Utg196576_LN:i:431094_RC:i:33_XO:i:0_pilon	434790	1	53	7E-018	59	96.6%	1622	1680	1	0.9%	214470	214412	-1	0%
EarlyHisEnd Positionne	Utg198576_LN:i:2159983_RC:i:171_XO:i:0_pilon	2178202	2	52	2E-017	58	96.6%	4232	4289	1	0.9%	729379	729436	1	0%
EarlyHisEnd Positionne	Utg198576_LN:i:2159983_RC:i:171_XO:i:0_pilon	2178202	2	51	9E-017	68	92.6%	82	147	1	1%	1095737	1095803	1	0%
EarlyHisEnd Positionne	Utg197370_LN:i:515938_RC:i:40_XO:i:0_pilon	526775	1	52	2E-017	58	96.6%	4232	4289	1	0.9%	6590	6647	1	0%
EarlyHisEnd Positionne	Utg197246_LN:i:537587_RC:i:67_XO:i:0_pilon	548628	1	52	2E-017	61	95.1%	4232	4292	1	0.9%	188413	188473	1	0%
EarlyHisEnd Positionne	Utg196204_LN:i:956925_RC:i:66_XO:i:0_pilon	970745	2	52	2E-017	58	96.6%	3027	3084	1	0.9%	346541	346484	-1	0%
EarlyHisEnd Positionne	Utg196204_LN:i:956925_RC:i:66_XO:i:0_pilon	970745	2	41	3E-011	44	97.7%	5045	5088	1	0.7%	393153	393110	-1	0%
EarlyHisEnd Positionne	Utg197700_LN:i:484153_RC:i:36_XO:i:0_pilon	497439	1	51	9E-017	60	95%	2926	2985	1	0.9%	417198	417139	-1	0%
EarlyHisEnd Positionne	Utg197124_LN:i:2006073_RC:i:193_XO:i:0_pilon	2025491	2	51	9E-017	68	92.6%	82	147	1	1%	1785438	1785504	1	0%
EarlyHisEnd Positionne	Utg197124_LN:i:2006073_RC:i:193_XO:i:0_pilon	2025491	2	41	3E-011	44	97.7%	1650	1693	1	0.7%	1730618	1730661	1	0%
EarlyHisEnd Positionne	Utg196344_LN:i:393106_RC:i:34_XO:i:0_pilon	389732	1	51	9E-017	61	95.1%	82	140	1	0.9%	370092	370032	-1	0%
EarlyHisEnd Positionne	Utg196126_LN:i:1565235_RC:i:136_XO:i:0_pilon	1593086	1	51	9E-017	68	92.6%	82	147	1	1%	1338959	1338893	-1	0%
EarlyHisEnd Positionne	Utg198702_LN:i:1520904_RC:i:115_XO:i:0_pilon	1542217	1	50	3E-016	74	89.2%	4068	4141	1	1.1%	565645	565718	1	0%
EarlyHisEnd Positionne	Utg198784_LN:i:531843_RC:i:30_XO:i:0_pilon	544100	1	49	1E-015	52	98.1%	5299	5350	1	0.8%	147138	147189	1	0%
EarlyHisEnd Positionne	Utg196680_LN:i:935755_RC:i:83_XO:i:0_pilon	938041	1	49	1E-015	59	94.9%	5293	5350	1	0.9%	537567	537509	-1	0%
EarlyHisEnd Positionne	Utg196236_LN:i:3075676_RC:i:297_XO:i:0_pilon	3160191	1	49	1E-015	58	94.8%	1454	1511	1	0.9%	361670	361727	1	0%
EarlyHisEnd Positionne	Utg196434_LN:i:1254912_RC:i:78_XO:i:0_pilon	1255594	1	48	4E-015	51	98%	4294	4344	1	0.8%	791233	791183	-1	0%
EarlyHisEnd Positionne	Utg196116_LN:i:887652_RC:i:69_XO:i:0_pilon	890087	1	48	4E-015	69	89.9%	3992	4060	1	1%	562311	562379	1	0%
EarlyHisEnd Positionne	Utg197040_LN:i:227254_RC:i:22_XO:i:0_pilon	247234	1	47	1E-014	47	100%	4156	4202	1	0.7%	197914	197868	-1	0%
EarlyHisEnd Positionne	Utg198276_LN:i:128890_RC:i:15_XO:i:0_pilon	131458	1	46	5E-014	59	93.2%	269	326	1	0.9%	103428	103371	-1	0%
EarlyHisEnd Positionne	Utg198228_LN:i:711596_RC:i:56_XO:i:0_pilon	717348	1	46	5E-014	46	100%	1648	1693	1	0.7%	514457	514412	-1	0%
EarlyHisEnd Positionne	Utg197128_LN:i:443262_RC:i:42_XO:i:0_pilon	449016	2	46	5E-014	59	93.2%	3058	3115	1	0.9%	284947	284889	-1	0%
EarlyHisEnd Positionne	Utg197128_LN:i:443262_RC:i:42_XO:i:0_pilon	449016	2	41	3E-011	50	94%	3152	3201	1	0.7%	411436	411387	-1	0%
EarlyHisEnd Positionne	Utg196268_LN:i:464340_RC:i:48_XO:i:0_pilon	472379	1	46	5E-014	49	98%	5299	5347	1	0.7%	41494	41446	-1	0%
EarlyHisEnd Positionne	Utg196220_LN:i:342208_RC:i:27_XO:i:0_pilon	348691	1	46	5E-014	52	96.2%	5296	5347	1	0.8%	4348	4399	1	0%
EarlyHisEnd Positionne	Utg203004_LN:i:29239_RC:i:6_XO:i:0_pilon	28217	1	45	2E-013	45	100%	4243	4287	1	0.7%	20027	20071	1	0.2%
EarlyHisEnd Positionne	Utg197402_LN:i:875591_RC:i:74_XO:i:0_pilon	890313	1	45	2E-013	88	84.1%	4097	4184	1	1.3%	204164	204079	-1	0%
EarlyHisEnd Positionne	Utg197048_LN:i:502322_RC:i:54_XO:i:0_pilon	510039	2	45	2E-013	45	100%	4231	4275	1	0.7%	137522	137566	1	0%
EarlyHisEnd Positionne	Utg197048_LN:i:502322_RC:i:54_XO:i:0_pilon	510039	2	41	3E-011	50	94%	1467	1516	1	0.7%	168746	168697	-1	0%
EarlyHisEnd Positionne	Utg200606_LN:i:125298_RC:i:9_XO:i:0_pilon	123135	1	44	7E-013	65	89.2%	3993	4057	1	1%	107307	107243	-1	0.1%
EarlyHisEnd Positionne	Utg197654_LN:i:681219_RC:i:65_XO:i:0_pilon	693258	1	44	7E-013	62	90.3%	4004	4065	1	0.9%	441383	441444	1	0%
EarlyHisEnd Positionne	Utg196582_LN:i:278206_RC:i:32_XO:i:0_pilon	285559	1	44	7E-013	56	92.9%	5335	5390	1	0.8%	223215	223160	-1	0%
EarlyHisEnd Positionne	Utg196294_LN:i:679679_RC:i:65_XO:i:0_pilon	682456	1	44	7E-013	47	97.9%	5563	5609	1	0.7%	441392	441438	1	0%
EarlyHisEnd Positionne	Utg201272_LN:i:39692_RC:i:11_XO:i:0_pilon	40561	1	43	2E-012	43	100%	4017	4059	1	0.6%	22075	22033	-1	0.1%
EarlyHisEnd Positionne	Utg201098_LN:i:202149_RC:i:11_XO:i:0_pilon	205178	1	43	2E-012	55	92.7%	1614	1668	1	0.8%	187862	187808	-1	0%
EarlyHisEnd Positionne	Utg200182_LN:i:489721_RC:i:41_XO:i:0_pilon	504241	1	43	2E-012	46	97.8%	4014	4059	1	0.7%	267939	267984	1	0%
EarlyHisEnd Positionne	Utg198836_LN:i:1048334_RC:i:90_XO:i:0_pilon	1056266	1	43	2E-012	46	97.8%	5303	5348	1	0.7%	831471	831426	-1	0%
EarlyHisEnd Positionne	Utg198168_LN:i:199070_RC:i:27_XO:i:0_pilon	201417	1	43	2E-012	49	95.9%	4248	4296	1	0.7%	136008	136056	1	0%
EarlyHisEnd Positionne	Utg198146_LN:i:78886_RC:i:8_XO:i:0_pilon	77732	1	43	2E-012	52	94.2%	1614	1665	1	0.8%	55877	55928	1	0.1%
EarlyHisEnd Positionne	Utg196788_LN:i:805813_RC:i:81_XO:i:0_pilon	844238	1	43	2E-012	43	100%	3158	3200	1	0.6%	17555	17597	1	0%
EarlyHisEnd Positionne	Utg198364_LN:i:45720_RC:i:8_XO:i:0_pilon	45383	1	42	9E-012	48	95.8%	4297	4344	1	0.7%	7181	7134	-1	0.1%
EarlyHisEnd Positionne	Utg196936_LN:i:462336_RC:i:43_XO:i:0_pilon	471394	1	42	9E-012	45	97.8%	5299	5343	1	0.7%	307875	307919	1	0%
EarlyHisEnd Positionne	Utg196924_LN:i:321298_RC:i:36_XO:i:0_pilon	324339	1	42	9E-012	48	95.8%	4127	4174	1	0.7%	249838	249791	-1	0%
EarlyHisEnd Positionne	Utg196328_LN:i:87804_RC:i:18_XO:i:0_pilon	88442	1	42	9E-012	48	95.8%	4297	4344	1	0.7%	36537	36490	-1	0.1%
EarlyHisEnd Positionne	Utg196286_LN:i:706885_RC:i:61_XO:i:0_pilon	719093	1	42	9E-012	48	95.8%	5296	5343	1	0.7%	277624	277577	-1	0%
