## Supplementary material for "Assembly of continuous high-resolution draft genome sequence of *Hemicentrotus pulcherrimus* using long-read sequencing": HpulGenome_kure_v1_EarlyHistoneLoci_47_34copies.csv

Query Name	Hit Contig ID	Hit length	Nb. HSPs	Score	E Value	Align. Length	Identity	Query Start Position	Query End Position	Query frame	Query Coverage	Hit Start Position	Hit End Position	Hit frame	Hit coverage
EarlyHisEnd Positionne	Utg198178_LN:i:496877_RC:i:30_XO:i:0_pilon	479333	47	5429	0	5953	97.30%	816	6710	1	87.90%	25238	31161	1	1.20%
EarlyHisEnd Positionne	Utg198178_LN:i:496877_RC:i:30_XO:i:0_pilon	479333	47	5408	0	5957	97.20%	816	6710	1	87.90%	38589	44518	1	1.20%
EarlyHisEnd Positionne	Utg198178_LN:i:496877_RC:i:30_XO:i:0_pilon	479333	47	5380	0	5957	97%	816	6710	1	87.90%	31914	37835	1	1.20%
EarlyHisEnd Positionne	Utg198178_LN:i:496877_RC:i:30_XO:i:0_pilon	479333	47	5342	0	5941	96.90%	816	6710	1	87.90%	51951	57831	1	1.20%
EarlyHisEnd Positionne	Utg198178_LN:i:496877_RC:i:30_XO:i:0_pilon	479333	47	5322	0	5971	96.70%	816	6710	1	87.90%	45272	51197	1	1.20%
EarlyHisEnd Positionne	Utg198178_LN:i:496877_RC:i:30_XO:i:0_pilon	479333	47	3741	0	4390	95.50%	2398	6710	1	64.30%	20138	24488	1	0.90%
EarlyHisEnd Positionne	Utg198178_LN:i:496877_RC:i:30_XO:i:0_pilon	479333	47	2238	0	3174	90.90%	3622	6710	1	46%	88738	91852	1	0.60%
EarlyHisEnd Positionne	Utg198178_LN:i:496877_RC:i:30_XO:i:0_pilon	479333	47	2153	0	3193	90%	3625	6710	1	46%	61420	64548	1	0.70%
EarlyHisEnd Positionne	Utg198178_LN:i:496877_RC:i:30_XO:i:0_pilon	479333	47	2125	0	3199	89.80%	3622	6710	1	46%	68615	71731	1	0.70%
EarlyHisEnd Positionne	Utg198178_LN:i:496877_RC:i:30_XO:i:0_pilon	479333	47	2120	0	3202	89.70%	3622	6710	1	46%	82053	85190	1	0.70%
EarlyHisEnd Positionne	Utg198178_LN:i:496877_RC:i:30_XO:i:0_pilon	479333	47	1851	0	2825	89.50%	3998	6710	1	40.40%	75717	78481	1	0.60%
EarlyHisEnd Positionne	Utg198178_LN:i:496877_RC:i:30_XO:i:0_pilon	479333	47	1322	0	1892	90.80%	4859	6710	1	27.60%	16005	17846	1	0.40%
EarlyHisEnd Positionne	Utg198178_LN:i:496877_RC:i:30_XO:i:0_pilon	479333	47	1284	0	1525	95.30%	820	2323	1	22.40%	18606	20102	1	0.30%
EarlyHisEnd Positionne	Utg198178_LN:i:496877_RC:i:30_XO:i:0_pilon	479333	47	1229	0	1537	93.90%	816	2336	1	22.70%	58580	60074	1	0.30%
EarlyHisEnd Positionne	Utg198178_LN:i:496877_RC:i:30_XO:i:0_pilon	479333	47	938	0	1360	90.40%	1016	2336	1	19.70%	86160	87501	1	0.30%
EarlyHisEnd Positionne	Utg198178_LN:i:496877_RC:i:30_XO:i:0_pilon	479333	47	925	0	1367	90.10%	1016	2336	1	19.70%	72697	74042	1	0.30%
EarlyHisEnd Positionne	Utg198178_LN:i:496877_RC:i:30_XO:i:0_pilon	479333	47	913	0	1381	89.60%	1016	2336	1	19.70%	79448	80817	1	0.30%
EarlyHisEnd Positionne	Utg198178_LN:i:496877_RC:i:30_XO:i:0_pilon	479333	47	848	0	1213	90.60%	2428	3624	1	17.80%	87528	88710	1	0.20%
EarlyHisEnd Positionne	Utg198178_LN:i:496877_RC:i:30_XO:i:0_pilon	479333	47	846	0	1215	90.50%	2428	3624	1	17.80%	60101	61291	1	0.20%
EarlyHisEnd Positionne	Utg198178_LN:i:496877_RC:i:30_XO:i:0_pilon	479333	47	842	0	1193	90.80%	2448	3624	1	17.50%	80858	82025	1	0.20%
EarlyHisEnd Positionne	Utg198178_LN:i:496877_RC:i:30_XO:i:0_pilon	479333	47	832	0	1213	90.20%	2428	3624	1	17.80%	74069	75249	1	0.20%
EarlyHisEnd Positionne	Utg198178_LN:i:496877_RC:i:30_XO:i:0_pilon	479333	47	795	0	810	99.40%	816	1625	1	12.10%	93289	92480	-1	0.20%
EarlyHisEnd Positionne	Utg198178_LN:i:496877_RC:i:30_XO:i:0_pilon	479333	47	792	0	946	94.90%	2428	3364	1	14%	67016	67950	1	0.20%
EarlyHisEnd Positionne	Utg198178_LN:i:496877_RC:i:30_XO:i:0_pilon	479333	47	747	0	794	98.20%	1	793	1	11.80%	31156	31940	1	0.20%
EarlyHisEnd Positionne	Utg198178_LN:i:496877_RC:i:30_XO:i:0_pilon	479333	47	747	0	794	98.20%	1	793	1	11.80%	37830	38615	1	0.20%
EarlyHisEnd Positionne	Utg198178_LN:i:496877_RC:i:30_XO:i:0_pilon	479333	47	747	0	794	98.20%	1	793	1	11.80%	44513	45298	1	0.20%
EarlyHisEnd Positionne	Utg198178_LN:i:496877_RC:i:30_XO:i:0_pilon	479333	47	747	0	794	98.20%	1	793	1	11.80%	51192	51977	1	0.20%
EarlyHisEnd Positionne	Utg198178_LN:i:496877_RC:i:30_XO:i:0_pilon	479333	47	733	0	794	97.70%	1	793	1	11.80%	57826	58606	1	0.20%
EarlyHisEnd Positionne	Utg198178_LN:i:496877_RC:i:30_XO:i:0_pilon	479333	47	730	0	794	97.60%	1	793	1	11.80%	24483	25264	1	0.20%
EarlyHisEnd Positionne	Utg198178_LN:i:496877_RC:i:30_XO:i:0_pilon	479333	47	726	0	878	94.80%	1016	1869	1	12.70%	65518	66392	1	0.20%
EarlyHisEnd Positionne	Utg198178_LN:i:496877_RC:i:30_XO:i:0_pilon	479333	47	664	0	807	94.50%	1	798	1	11.90%	17841	18634	1	0.20%
EarlyHisEnd Positionne	Utg198178_LN:i:496877_RC:i:30_XO:i:0_pilon	479333	47	604	0	639	98.40%	1	638	1	9.50%	91847	92477	1	0.10%
EarlyHisEnd Positionne	Utg198178_LN:i:496877_RC:i:30_XO:i:0_pilon	479333	47	572	0	765	92.20%	1	754	1	11.20%	64543	65293	1	0.20%
EarlyHisEnd Positionne	Utg198178_LN:i:496877_RC:i:30_XO:i:0_pilon	479333	47	572	0	765	92.20%	1	754	1	11.20%	71726	72476	1	0.20%
EarlyHisEnd Positionne	Utg198178_LN:i:496877_RC:i:30_XO:i:0_pilon	479333	47	569	0	765	92%	1	754	1	11.20%	78476	79226	1	0.20%
EarlyHisEnd Positionne	Utg198178_LN:i:496877_RC:i:30_XO:i:0_pilon	479333	47	564	0	766	91.80%	1	754	1	11.20%	85185	85936	1	0.20%
EarlyHisEnd Positionne	Utg198178_LN:i:496877_RC:i:30_XO:i:0_pilon	479333	47	500	0	547	97.40%	248	793	1	8.10%	93801	93263	-1	0.10%
EarlyHisEnd Positionne	Utg198178_LN:i:496877_RC:i:30_XO:i:0_pilon	479333	47	311	3.00E-161	349	96.60%	3009	3354	1	5.20%	68009	68357	1	0.10%
EarlyHisEnd Positionne	Utg198178_LN:i:496877_RC:i:30_XO:i:0_pilon	479333	47	241	2.00E-122	327	91.70%	3622	3942	1	4.80%	75277	75600	1	0.10%
EarlyHisEnd Positionne	Utg198178_LN:i:496877_RC:i:30_XO:i:0_pilon	479333	47	130	1.00E-60	511	77.30%	1875	2336	1	6.90%	66496	66989	1	0.10%
EarlyHisEnd Positionne	Utg198178_LN:i:496877_RC:i:30_XO:i:0_pilon	479333	47	100	5.00E-44	206	84.50%	832	1026	1	2.90%	85933	86129	1	0%
EarlyHisEnd Positionne	Utg198178_LN:i:496877_RC:i:30_XO:i:0_pilon	479333	47	97	2.00E-42	206	84%	832	1026	1	2.90%	65290	65486	1	0%
EarlyHisEnd Positionne	Utg198178_LN:i:496877_RC:i:30_XO:i:0_pilon	479333	47	97	2.00E-42	206	84%	832	1026	1	2.90%	72473	72669	1	0%
EarlyHisEnd Positionne	Utg198178_LN:i:496877_RC:i:30_XO:i:0_pilon	479333	47	97	2.00E-42	206	84%	832	1026	1	2.90%	79223	79419	1	0%
EarlyHisEnd Positionne	Utg198178_LN:i:496877_RC:i:30_XO:i:0_pilon	479333	47	73	5.00E-29	101	92.10%	1728	1828	1	1.50%	66395	66487	1	0%
EarlyHisEnd Positionne	Utg198178_LN:i:496877_RC:i:30_XO:i:0_pilon	479333	47	53	7.00E-18	59	96.60%	1545	1603	1	0.90%	364140	364198	1	0%
EarlyHisEnd Positionne	Utg198178_LN:i:496877_RC:i:30_XO:i:0_pilon	479333	47	41	3.00E-11	44	97.70%	3953	3996	1	0.70%	75635	75678	1	0%
EarlyHisEnd Positionne	Utg200276_LN:i:128198_RC:i:7_XO:i:0_pilon	127611	34	5352	0	5973	96.90%	816	6710	1	87.90%	54998	60917	1	4.60%
EarlyHisEnd Positionne	Utg200276_LN:i:128198_RC:i:7_XO:i:0_pilon	127611	34	3924	0	4599	95.70%	816	5326	1	67.20%	76574	81098	1	3.50%
EarlyHisEnd Positionne	Utg200276_LN:i:128198_RC:i:7_XO:i:0_pilon	127611	34	3104	0	3347	97.70%	3386	6710	1	49.60%	72471	75809	1	2.60%
EarlyHisEnd Positionne	Utg200276_LN:i:128198_RC:i:7_XO:i:0_pilon	127611	34	3029	0	3293	97.50%	3452	6710	1	48.60%	65442	68726	1	2.60%
EarlyHisEnd Positionne	Utg200276_LN:i:128198_RC:i:7_XO:i:0_pilon	127611	34	2719	0	3124	96%	3622	6710	1	46%	51140	54244	1	2.40%
EarlyHisEnd Positionne	Utg200276_LN:i:128198_RC:i:7_XO:i:0_pilon	127611	34	2205	0	2504	96.50%	816	3293	1	36.90%	61676	64135	1	1.90%
EarlyHisEnd Positionne	Utg200276_LN:i:128198_RC:i:7_XO:i:0_pilon	127611	34	2167	0	3184	90.20%	3622	6710	1	46%	44475	47585	1	2.40%
EarlyHisEnd Positionne	Utg200276_LN:i:128198_RC:i:7_XO:i:0_pilon	127611	34	2129	0	3194	89.80%	3622	6710	1	46%	37799	40923	1	2.40%
EarlyHisEnd Positionne	Utg200276_LN:i:128198_RC:i:7_XO:i:0_pilon	127611	34	1873	0	2134	96.30%	816	2946	1	31.80%	83290	85373	1	1.60%
EarlyHisEnd Positionne	Utg200276_LN:i:128198_RC:i:7_XO:i:0_pilon	127611	34	1336	0	1450	97.50%	5273	6710	1	21.40%	81087	82536	1	1.10%
EarlyHisEnd Positionne	Utg200276_LN:i:128198_RC:i:7_XO:i:0_pilon	127611	34	1207	0	1404	95.90%	2020	3397	1	20.50%	70637	72020	1	1.10%
EarlyHisEnd Positionne	Utg200276_LN:i:128198_RC:i:7_XO:i:0_pilon	127611	34	1123	0	1195	98.10%	816	2009	1	17.80%	69480	70669	1	0.90%
EarlyHisEnd Positionne	Utg200276_LN:i:128198_RC:i:7_XO:i:0_pilon	127611	34	955	0	1364	90.80%	1016	2336	1	19.70%	48543	49881	1	1%
EarlyHisEnd Positionne	Utg200276_LN:i:128198_RC:i:7_XO:i:0_pilon	127611	34	931	0	1361	90.30%	1016	2336	1	19.70%	41892	43224	1	1%
EarlyHisEnd Positionne	Utg200276_LN:i:128198_RC:i:7_XO:i:0_pilon	127611	34	921	0	1364	90%	1016	2336	1	19.70%	35218	36560	1	1.10%
EarlyHisEnd Positionne	Utg200276_LN:i:128198_RC:i:7_XO:i:0_pilon	127611	34	907	0	1217	91.90%	2428	3624	1	17.80%	49908	51112	1	0.90%
EarlyHisEnd Positionne	Utg200276_LN:i:128198_RC:i:7_XO:i:0_pilon	127611	34	861	0	1221	90.80%	2428	3624	1	17.80%	43251	44447	1	0.90%
EarlyHisEnd Positionne	Utg200276_LN:i:128198_RC:i:7_XO:i:0_pilon	127611	34	858	0	1213	90.80%	2428	3624	1	17.80%	36587	37771	1	0.90%
EarlyHisEnd Positionne	Utg200276_LN:i:128198_RC:i:7_XO:i:0_pilon	127611	34	750	0	794	98.40%	1	793	1	11.80%	54239	55024	1	0.60%
EarlyHisEnd Positionne	Utg200276_LN:i:128198_RC:i:7_XO:i:0_pilon	127611	34	747	0	794	98.20%	1	793	1	11.80%	68721	69506	1	0.60%
EarlyHisEnd Positionne	Utg200276_LN:i:128198_RC:i:7_XO:i:0_pilon	127611	34	747	0	794	98.20%	1	793	1	11.80%	82531	83316	1	0.60%
EarlyHisEnd Positionne	Utg200276_LN:i:128198_RC:i:7_XO:i:0_pilon	127611	34	735	0	799	97.60%	1	793	1	11.80%	60912	61702	1	0.60%
EarlyHisEnd Positionne	Utg200276_LN:i:128198_RC:i:7_XO:i:0_pilon	127611	34	723	0	805	97%	1	793	1	11.80%	75804	76600	1	0.60%
EarlyHisEnd Positionne	Utg200276_LN:i:128198_RC:i:7_XO:i:0_pilon	127611	34	566	0	770	91.80%	1	754	1	11.20%	40918	41673	1	0.60%
EarlyHisEnd Positionne	Utg200276_LN:i:128198_RC:i:7_XO:i:0_pilon	127611	34	511	0	726	90.90%	1	706	1	10.50%	47580	48291	1	0.60%
EarlyHisEnd Positionne	Utg200276_LN:i:128198_RC:i:7_XO:i:0_pilon	127611	34	345	3.00E-180	518	89.60%	248	754	1	7.60%	34492	34999	1	0.40%
EarlyHisEnd Positionne	Utg200276_LN:i:128198_RC:i:7_XO:i:0_pilon	127611	34	325	4.00E-169	552	86.80%	3981	4527	1	8.20%	89524	90064	1	0.40%
EarlyHisEnd Positionne	Utg200276_LN:i:128198_RC:i:7_XO:i:0_pilon	127611	34	100	5.00E-44	206	84.50%	832	1026	1	2.90%	41670	41866	1	0.20%
EarlyHisEnd Positionne	Utg200276_LN:i:128198_RC:i:7_XO:i:0_pilon	127611	34	100	5.00E-44	206	84.50%	832	1026	1	2.90%	48321	48517	1	0.20%
EarlyHisEnd Positionne	Utg200276_LN:i:128198_RC:i:7_XO:i:0_pilon	127611	34	97	2.00E-42	206	84%	832	1026	1	2.90%	34996	35192	1	0.20%
EarlyHisEnd Positionne	Utg200276_LN:i:128198_RC:i:7_XO:i:0_pilon	127611	34	83	1.00E-34	128	88.30%	5453	5580	1	1.90%	92451	92578	1	0.10%
EarlyHisEnd Positionne	Utg200276_LN:i:128198_RC:i:7_XO:i:0_pilon	127611	34	78	8.00E-32	91	95.60%	3321	3410	1	1.30%	64137	64227	1	0.10%
EarlyHisEnd Positionne	Utg200276_LN:i:128198_RC:i:7_XO:i:0_pilon	127611	34	69	8.00E-27	84	94%	2688	2771	1	1.30%	85371	85454	1	0.10%
EarlyHisEnd Positionne	Utg200276_LN:i:128198_RC:i:7_XO:i:0_pilon	127611	34	68	3.00E-26	83	94%	5576	5658	1	1.20%	92739	92821	1	0.10%
