## Supplementary material for "Assembly of continuous high-resolution draft genome sequence of *Hemicentrotus pulcherrimus* using long-read sequencing": HpulGenome_v1_BLASTN_withEarlyHistoneLoci.csv

Query Name	Hit Scaffold ID	Hit length	Nb. HSPs	Score	E Value	Align. length	Identity	Query Start Position	Query End Position	Query frame	Query Coverage	Hit Start Position	Hit End Position	Hit frame	Hit coverage
EarlyHisEnd Positionne	scaffold1876	86834	1	331	2E-172	386	95.3%	4000	4384	1	5.7%	54543	54158	-1	0.4%
EarlyHisEnd Positionne	scaffold402	252284	1	251	5E-128	403	87.6%	1420	1820	1	6%	86555	86956	1	0.2%
EarlyHisEnd Positionne	scaffold2002	80697	1	237	3E-120	252	98%	1598	1849	1	3.8%	63100	63351	1	0.3%
EarlyHisEnd Positionne	scaffold678	192091	1	210	3E-105	373	87.1%	2049	2419	1	5.5%	148598	148935	1	0.2%
EarlyHisEnd Positionne	scaffold3802	35799	1	201	3E-100	207	99%	1537	1743	1	3.1%	30209	30415	1	0.6%
EarlyHisEnd Positionne	scaffold3838	35623	2	199	4E-099	205	99%	2976	3180	1	3.1%	34321	34117	-1	0.6%
EarlyHisEnd Positionne	scaffold3838	35623	2	54	2E-018	54	100%	90	143	1	0.8%	33988	34041	1	0.2%
EarlyHisEnd Positionne	scaffold2842	55108	2	169	2E-082	182	97.8%	6530	6710	1	2.7%	4907	5088	1	0.3%
EarlyHisEnd Positionne	scaffold2842	55108	2	72	2E-028	72	100%	1617	1688	1	1.1%	44201	44130	-1	0.1%
EarlyHisEnd Positionne	scaffold2214	74187	1	163	4E-079	169	98.8%	1688	1856	1	2.5%	11909	11741	-1	0.2%
EarlyHisEnd Positionne	scaffold597	204887	2	162	2E-078	183	96.2%	6528	6710	1	2.7%	65289	65471	1	0.1%
EarlyHisEnd Positionne	scaffold597	204887	2	52	2E-017	55	98.2%	1	55	1	0.8%	65466	65520	1	0%
EarlyHisEnd Positionne	scaffold1497	107678	1	161	6E-078	190	95.3%	5774	5963	1	2.8%	89015	88830	-1	0.2%
EarlyHisEnd Positionne	scaffold1281	121757	2	160	2E-077	219	91.3%	4238	4456	1	3.3%	74323	74537	1	0.2%
EarlyHisEnd Positionne	scaffold1281	121757	2	42	8E-012	45	97.8%	5299	5343	1	0.7%	32769	32813	1	0%
EarlyHisEnd Positionne	scaffold1100	137836	1	141	7E-067	159	96.2%	1443	1601	1	2.4%	13893	13735	-1	0.1%
EarlyHisEnd Positionne	scaffold2178	73043	1	140	3E-066	149	98%	5235	5383	1	2.2%	36726	36578	-1	0.2%
EarlyHisEnd Positionne	scaffold875	163829	1	122	3E-056	145	95.2%	1	141	1	2.1%	70616	70760	1	0.1%
EarlyHisEnd Positionne	scaffold5617	16015	3	121	1E-055	127	98.4%	1566	1692	1	1.9%	6643	6517	-1	0.8%
EarlyHisEnd Positionne	scaffold5617	16015	3	92	1E-039	98	98%	1596	1693	1	1.5%	6657	6754	1	0.6%
EarlyHisEnd Positionne	scaffold5617	16015	3	58	1E-020	58	100%	5290	5347	1	0.9%	6815	6758	-1	0.4%
EarlyHisEnd Positionne	scaffold4010	33163	1	115	2E-052	115	100%	1420	1534	1	1.7%	31018	30904	-1	0.3%
EarlyHisEnd Positionne	scaffold321	277873	2	110	1E-049	122	96.7%	2945	3066	1	1.8%	156302	156423	1	0%
EarlyHisEnd Positionne	scaffold321	277873	2	63	2E-023	67	98.5%	3126	3192	1	1%	156242	156307	1	0%
EarlyHisEnd Positionne	scaffold7914	5827	1	109	4E-049	109	100%	1595	1703	1	1.6%	533	425	-1	1.9%
EarlyHisEnd Positionne	scaffold487	231333	1	108	2E-048	120	96.7%	5231	5350	1	1.8%	121854	121735	-1	0.1%
EarlyHisEnd Positionne	scaffold1527	106629	1	107	6E-048	107	100%	1638	1744	1	1.6%	80417	80523	1	0.1%
EarlyHisEnd Positionne	scaffold2906	53338	1	91	5E-039	100	97%	4184	4283	1	1.5%	42596	42695	1	0.2%
EarlyHisEnd Positionne	scaffold228	318568	1	89	6E-038	93	98.9%	2775	2867	1	1.4%	210391	210300	-1	0%
EarlyHisEnd Positionne	scaffold2283	69604	1	87	8E-037	94	97.9%	1593	1685	1	1.4%	1358	1265	-1	0.1%
EarlyHisEnd Positionne	scaffold2508	63564	1	86	3E-036	86	100%	1492	1577	1	1.3%	22870	22955	1	0.1%
EarlyHisEnd Positionne	scaffold616	200899	1	86	3E-036	112	92.9%	3735	3846	1	1.7%	22400	22508	1	0.1%
EarlyHisEnd Positionne	scaffold598	282907	2	86	3E-036	129	89.1%	152	280	1	1.9%	44330	44204	-1	0%
EarlyHisEnd Positionne	scaffold598	282907	2	56	1E-019	59	98.3%	72	130	1	0.9%	44387	44329	-1	0%
EarlyHisEnd Positionne	scaffold1549	103469	1	85	1E-035	88	98.9%	1665	1752	1	1.3%	49996	50083	1	0.1%
EarlyHisEnd Positionne	scaffold5313	18256	1	83	1E-034	89	97.8%	4083	4171	1	1.3%	17310	17398	1	0.5%
EarlyHisEnd Positionne	scaffold1207	127367	1	83	1E-034	89	97.8%	1609	1697	1	1.3%	1788	1876	1	0.1%
EarlyHisEnd Positionne	scaffold4826	23063	2	81	2E-033	105	92.4%	4309	4413	1	1.6%	17470	17574	1	0.5%
EarlyHisEnd Positionne	scaffold4826	23063	2	52	2E-017	84	88.1%	4231	4314	1	1.3%	13120	13199	1	0.3%
EarlyHisEnd Positionne	scaffold104	422441	1	78	8E-032	124	88.7%	3403	3523	1	1.8%	87040	86922	-1	0%
EarlyHisEnd Positionne	scaffold1711	95702	1	77	3E-031	83	97.6%	5272	5354	1	1.2%	59353	59271	-1	0.1%
EarlyHisEnd Positionne	scaffold936	155489	1	76	1E-030	82	97.6%	1671	1752	1	1.2%	44365	44284	-1	0.1%
EarlyHisEnd Positionne	scaffold3425	41401	1	74	1E-029	80	97.5%	3525	3604	1	1.2%	23382	23461	1	0.2%
EarlyHisEnd Positionne	scaffold208	337995	1	73	5E-029	76	98.7%	1607	1682	1	1.1%	170817	170892	1	0%
EarlyHisEnd Positionne	scaffold2643	59386	1	72	2E-028	87	94.3%	1651	1737	1	1.3%	41312	41226	-1	0.1%
EarlyHisEnd Positionne	scaffold50	496111	1	71	6E-028	104	89.4%	1649	1752	1	1.5%	314552	314655	1	0%
EarlyHisEnd Positionne	scaffold851	166533	1	70	2E-027	76	97.4%	3990	4065	1	1.1%	112796	112721	-1	0%
EarlyHisEnd Positionne	scaffold843	168233	1	70	2E-027	73	98.6%	3988	4060	1	1.1%	28558	28630	1	0%
EarlyHisEnd Positionne	scaffold417	247241	1	70	2E-027	70	100%	4898	4967	1	1%	119487	119418	-1	0%
EarlyHisEnd Positionne	scaffold2156	74993	1	69	8E-027	69	100%	3524	3592	1	1%	61505	61573	1	0.1%
EarlyHisEnd Positionne	scaffold2037	79367	1	67	1E-025	124	84.7%	2831	2954	1	1.8%	27315	27192	-1	0.2%
EarlyHisEnd Positionne	scaffold362	262690	1	66	4E-025	87	92%	3131	3217	1	1.3%	211040	211126	1	0%
EarlyHisEnd Positionne	scaffold83	448670	1	66	4E-025	72	97.2%	1679	1750	1	1.1%	397396	397325	-1	0%
EarlyHisEnd Positionne	scaffold2287	70870	1	65	1E-024	74	95.9%	5159	5232	1	1.1%	24441	24368	-1	0.1%
EarlyHisEnd Positionne	scaffold4985	21232	1	62	6E-023	65	98.5%	5291	5355	1	1%	2098	2034	-1	0.3%
EarlyHisEnd Positionne	scaffold591	205914	1	61	2E-022	64	98.4%	3999	4062	1	1%	139569	139632	1	0%
EarlyHisEnd Positionne	scaffold2035	79138	2	60	8E-022	63	98.4%	4066	4128	1	0.9%	74685	74623	-1	0.1%
EarlyHisEnd Positionne	scaffold2035	79138	2	41	3E-011	51	94.1%	4038	4088	1	0.8%	74734	74685	-1	0.1%
EarlyHisEnd Positionne	scaffold546	214506	1	60	8E-022	75	93.3%	3986	4060	1	1.1%	30652	30578	-1	0%
EarlyHisEnd Positionne	scaffold2042	79238	1	59	3E-021	62	98.4%	1632	1693	1	0.9%	44122	44183	1	0.1%
EarlyHisEnd Positionne	scaffold926	156822	1	59	3E-021	65	96.9%	6529	6593	1	1%	37732	37796	1	0%
EarlyHisEnd Positionne	scaffold447	240711	1	59	3E-021	96	87.5%	18	112	1	1.4%	235363	235458	1	0%
EarlyHisEnd Positionne	scaffold4409	27634	1	58	1E-020	67	95.5%	4224	4290	1	1%	16676	16742	1	0.2%
EarlyHisEnd Positionne	scaffold4128	31229	2	58	1E-020	61	98.4%	6531	6591	1	0.9%	4746	4686	-1	0.2%
EarlyHisEnd Positionne	scaffold4128	31229	2	46	5E-014	46	100%	3159	3204	1	0.7%	4745	4790	1	0.1%
EarlyHisEnd Positionne	scaffold1166	132095	1	58	1E-020	65	96.9%	260	324	1	1%	11445	11382	-1	0%
EarlyHisEnd Positionne	scaffold2065	78045	1	57	4E-020	57	100%	4364	4420	1	0.8%	54815	54871	1	0.1%
EarlyHisEnd Positionne	scaffold1312	121193	1	57	4E-020	63	96.8%	4232	4294	1	0.9%	72053	72115	1	0.1%
EarlyHisEnd Positionne	scaffold838	168007	1	57	4E-020	63	96.8%	1679	1741	1	0.9%	101034	100972	-1	0%
EarlyHisEnd Positionne	scaffold8112	5444	1	55	5E-019	58	98.3%	6533	6590	1	0.9%	4905	4848	-1	1.1%
EarlyHisEnd Positionne	scaffold3691	37743	2	55	5E-019	67	94%	1675	1741	1	1%	7442	7508	1	0.2%
EarlyHisEnd Positionne	scaffold3691	37743	2	43	2E-012	67	88.1%	1675	1741	1	1%	27805	27871	1	0.2%
EarlyHisEnd Positionne	scaffold1372	115870	1	55	5E-019	58	98.3%	5289	5346	1	0.9%	93674	93617	-1	0.1%
EarlyHisEnd Positionne	scaffold1146	134076	1	55	5E-019	58	98.3%	4232	4289	1	0.9%	111611	111668	1	0%
EarlyHisEnd Positionne	scaffold377	259595	1	55	5E-019	65	95.4%	3189	3252	1	1%	150206	150270	1	0%
EarlyHisEnd Positionne	scaffold257	301191	1	55	5E-019	58	98.3%	1893	1950	1	0.9%	93723	93666	-1	0%
EarlyHisEnd Positionne	scaffold1340	119182	1	54	2E-018	63	95.2%	4220	4282	1	0.9%	83161	83223	1	0.1%
EarlyHisEnd Positionne	scaffold1206	127443	1	54	2E-018	68	94.1%	82	147	1	1%	63187	63121	-1	0.1%
EarlyHisEnd Positionne	scaffold306	281835	1	54	2E-018	76	90.8%	5278	5351	1	1.1%	76013	75938	-1	0%
EarlyHisEnd Positionne	scaffold2611	59894	1	53	6E-018	68	92.6%	4004	4071	1	1%	27134	27067	-1	0.1%
EarlyHisEnd Positionne	scaffold953	153638	1	53	6E-018	66	93.9%	1680	1744	1	1%	45700	45635	-1	0%
EarlyHisEnd Positionne	scaffold387	257611	1	53	6E-018	62	95.2%	4000	4061	1	0.9%	174494	174433	-1	0%
EarlyHisEnd Positionne	scaffold151	382600	1	53	6E-018	56	98.2%	5295	5350	1	0.8%	321740	321795	1	0%
EarlyHisEnd Positionne	scaffold55	487964	1	53	6E-018	59	96.6%	1622	1680	1	0.9%	459640	459698	1	0%
EarlyHisEnd Positionne	scaffold3551	39169	1	52	2E-017	58	96.6%	4232	4289	1	0.9%	18806	18863	1	0.1%
EarlyHisEnd Positionne	scaffold3408	42648	1	52	2E-017	65	93.8%	4226	4290	1	1%	35778	35715	-1	0.2%
EarlyHisEnd Positionne	scaffold960	153815	1	52	2E-017	61	95.1%	4232	4292	1	0.9%	112279	112339	1	0%
EarlyHisEnd Positionne	scaffold905	159240	1	52	2E-017	55	98.2%	5293	5347	1	0.8%	134093	134039	-1	0%
EarlyHisEnd Positionne	scaffold26	564019	2	52	2E-017	58	96.6%	3027	3084	1	0.9%	261776	261719	-1	0%
EarlyHisEnd Positionne	scaffold26	564019	2	41	3E-011	44	97.7%	5045	5088	1	0.7%	310691	310648	-1	0%
EarlyHisEnd Positionne	scaffold4677	24477	1	51	8E-017	60	95%	5268	5327	1	0.9%	10680	10739	1	0.2%
EarlyHisEnd Positionne	scaffold2388	66799	1	51	8E-017	60	95%	2926	2985	1	0.9%	60479	60420	-1	0.1%
EarlyHisEnd Positionne	scaffold1587	101688	1	51	8E-017	68	92.6%	82	147	1	1%	37549	37615	1	0.1%
EarlyHisEnd Positionne	scaffold574	211082	1	51	8E-017	68	92.6%	82	147	1	1%	89316	89250	-1	0%
EarlyHisEnd Positionne	scaffold431	245971	1	51	8E-017	68	92.6%	82	147	1	1%	242305	242371	1	0%
EarlyHisEnd Positionne	scaffold141	390768	1	51	8E-017	66	92.4%	5456	5521	1	1%	114963	114898	-1	0%
EarlyHisEnd Positionne	scaffold1705	95428	1	50	3E-016	50	100%	3152	3201	1	0.7%	78928	78879	-1	0.1%
EarlyHisEnd Positionne	scaffold1378	116122	1	50	3E-016	50	100%	3200	3249	1	0.7%	88511	88560	1	0%
EarlyHisEnd Positionne	scaffold364	396531	1	50	3E-016	50	100%	345	394	1	0.7%	112873	112824	-1	0%
EarlyHisEnd Positionne	scaffold129	402693	1	50	3E-016	74	89.2%	4068	4141	1	1.1%	697	770	1	0%
EarlyHisEnd Positionne	scaffold7	724333	2	50	3E-016	53	98.1%	4239	4291	1	0.8%	159986	160038	1	0%
EarlyHisEnd Positionne	scaffold7	724333	2	47	1E-014	56	94.6%	4232	4287	1	0.8%	469107	469052	-1	0%
EarlyHisEnd Positionne	scaffold2990	50099	1	49	1E-015	58	94.8%	4145	4202	1	0.9%	38206	38149	-1	0.1%
EarlyHisEnd Positionne	scaffold2890	53218	1	49	1E-015	55	96.4%	4292	4346	1	0.8%	24277	24331	1	0.1%
EarlyHisEnd Positionne	scaffold992	150935	1	49	1E-015	59	94.9%	5293	5350	1	0.9%	71387	71445	1	0%
EarlyHisEnd Positionne	scaffold955	152167	1	49	1E-015	58	94.8%	1454	1511	1	0.9%	34632	34689	1	0%
EarlyHisEnd Positionne	scaffold21	586695	1	49	1E-015	52	98.1%	5299	5350	1	0.8%	297604	297655	1	0%
EarlyHisEnd Positionne	scaffold1987	81644	1	48	4E-015	54	96.3%	1648	1701	1	0.8%	60632	60579	-1	0.1%
EarlyHisEnd Positionne	scaffold1393	115078	1	48	4E-015	51	98%	4294	4344	1	0.8%	93148	93098	-1	0%
EarlyHisEnd Positionne	scaffold717	186788	1	48	4E-015	57	94.7%	5177	5233	1	0.8%	68824	68768	-1	0%
EarlyHisEnd Positionne	scaffold135	395187	1	48	4E-015	55	96.4%	5298	5350	1	0.8%	194509	194455	-1	0%
EarlyHisEnd Positionne	scaffold4	1251772	1	48	4E-015	63	92.1%	3998	4060	1	0.9%	199068	199006	-1	0%
EarlyHisEnd Positionne	scaffold1140	134744	1	46	5E-014	59	93.2%	3058	3115	1	0.9%	45284	45226	-1	0%
EarlyHisEnd Positionne	scaffold376	257558	1	46	5E-014	46	100%	1648	1693	1	0.7%	95735	95690	-1	0%
EarlyHisEnd Positionne	scaffold330	276218	1	46	5E-014	49	98%	5299	5347	1	0.7%	240963	240915	-1	0%
EarlyHisEnd Positionne	scaffold4737	23794	1	45	2E-013	45	100%	3153	3197	1	0.7%	19775	19731	-1	0.2%
EarlyHisEnd Positionne	scaffold1272	123028	1	45	2E-013	78	85.9%	4094	4171	1	1.2%	16540	16617	1	0.1%
EarlyHisEnd Positionne	scaffold298	284252	2	45	2E-013	48	97.9%	4231	4278	1	0.7%	216061	216014	-1	0%
EarlyHisEnd Positionne	scaffold298	284252	2	41	3E-011	50	94%	1467	1516	1	0.7%	188794	188843	1	0%
EarlyHisEnd Positionne	scaffold4906	22063	1	44	6E-013	56	92.9%	5335	5390	1	0.8%	7016	7071	1	0.3%
EarlyHisEnd Positionne	scaffold1253	123752	1	44	6E-013	62	90.3%	4004	4065	1	0.9%	119714	119775	1	0.1%
EarlyHisEnd Positionne	scaffold15	619979	1	44	6E-013	47	97.9%	5563	5609	1	0.7%	376880	376926	1	0%
EarlyHisEnd Positionne	scaffold4716	24135	1	43	2E-012	52	94.2%	1614	1665	1	0.8%	12513	12564	1	0.2%
EarlyHisEnd Positionne	scaffold4028	33049	1	43	2E-012	46	97.8%	4014	4059	1	0.7%	12207	12162	-1	0.1%
EarlyHisEnd Positionne	scaffold3681	37606	1	43	2E-012	49	95.9%	4248	4296	1	0.7%	5728	5680	-1	0.1%
EarlyHisEnd Positionne	scaffold2536	63012	1	43	2E-012	46	97.8%	1661	1706	1	0.7%	12587	12632	1	0.1%
EarlyHisEnd Positionne	scaffold1431	112306	1	43	2E-012	43	100%	4017	4059	1	0.6%	6447	6405	-1	0%
EarlyHisEnd Positionne	scaffold941	155686	1	43	2E-012	43	100%	4290	4332	1	0.6%	144104	144146	1	0%
EarlyHisEnd Positionne	scaffold412	248058	1	43	2E-012	46	97.8%	5303	5348	1	0.7%	196219	196264	1	0%
EarlyHisEnd Positionne	scaffold5687	15595	1	42	8E-012	42	100%	4011	4052	1	0.6%	1754	1795	1	0.3%
EarlyHisEnd Positionne	scaffold1917	84332	1	42	8E-012	48	95.8%	4127	4174	1	0.7%	24217	24264	1	0.1%
EarlyHisEnd Positionne	scaffold965	153740	1	42	8E-012	48	95.8%	5296	5343	1	0.7%	28955	28908	-1	0%
EarlyHisEnd Positionne	scaffold537	219160	1	42	8E-012	48	95.8%	4297	4344	1	0.7%	35400	35447	1	0%
EarlyHisEnd Positionne	scaffold244	305211	1	42	8E-012	42	100%	1666	1707	1	0.6%	159396	159437	1	0%
EarlyHisEnd Positionne	scaffold100	423748	1	42	8E-012	45	97.8%	2292	2336	1	0.7%	187639	187683	1	0%
