## Supplementary material for "Assembly of continuous high-resolution draft genome sequence of *Hemicentrotus pulcherrimus* using long-read sequencing": HpulGenome_kure_v1_BLASTN_withHpArs-INV.csv

Query Name	Hit Contig ID	Hit length	Nb. HSPs	Score	E Value	Align. length	Identity	Query Start Position	Query End Position	Query frame	Query Coverage	Hit Start Position	Hit End Position	Hit frame	Hit coverage
Ars-INV_left	Utg198086_LN:i:511611_RC:i:31_XO:i:0_pilon-from523793to523902	110	1	96	5.00E-47	105	97.10%	2	106	1	99.10%	5	109	1	95.50%
Ars-INV_left	Utg200732_LN:i:106080_RC:i:6_XO:i:0_pilon-from44166to44282	117	1	89	4.00E-43	104	95.20%	3	106	1	98.10%	14	117	1	88.90%
Ars-INV_left	Utg196186_LN:i:659339_RC:i:82_XO:i:0_pilon-from657013to657111	99	1	89	4.00E-43	98	96.90%	9	106	1	92.50%	1	98	1	99%
Ars-INV_left	Utg196372_LN:i:992267_RC:i:65_XO:i:0_pilon-from903929to904037	109	1	86	2.00E-41	104	94.20%	3	106	1	98.10%	4	107	1	95.40%
Ars-INV_left	Utg199484_LN:i:326784_RC:i:15_XO:i:0_pilon-from169544to169645	102	1	84	2.00E-40	97	95.90%	3	97	1	89.60%	6	102	1	95.10%
Ars-INV_left	Utg202116_LN:i:81480_RC:i:8_XO:i:0_pilon-from11736to11845	110	1	83	8.00E-40	104	93.30%	3	106	1	98.10%	6	109	1	94.50%
Ars-INV_left	Utg197744_LN:i:989138_RC:i:75_XO:i:0_pilon-from936866to936979	114	1	83	8.00E-40	104	93.30%	3	106	1	98.10%	9	112	1	91.20%
Ars-INV_left	Utg197516_LN:i:887074_RC:i:79_XO:i:0_pilon-from34001to34116	116	1	82	3.00E-39	104	93.30%	3	106	1	98.10%	7	109	1	88.80%
Ars-INV_left	Utg196956_LN:i:478964_RC:i:36_XO:i:0_pilon-from164236to164343	108	1	79	1.00E-37	103	92.20%	3	105	1	97.20%	4	106	1	95.40%
Ars-INV_left	Utg201764_LN:i:77004_RC:i:9_XO:i:0_pilon-from36735to36834	100	1	73	3.00E-34	98	91.80%	3	100	1	92.50%	4	100	1	97%
Ars-INV_left	Utg200500_LN:i:173754_RC:i:20_XO:i:0_pilon-from74489to74591	103	1	71	4.00E-33	77	97.40%	3	79	1	72.60%	10	86	1	74.80%
Ars-INV_left	Utg197446_LN:i:313355_RC:i:27_XO:i:0_pilon-from294123to294221	99	1	68	2.00E-31	74	97.30%	33	106	1	69.80%	3	76	1	74.70%
Ars-INV_left	Utg202016_LN:i:89512_RC:i:6_XO:i:0_pilon-from47035to47134	100	1	67	6.00E-31	94	90.40%	3	96	1	88.70%	7	100	1	94%
Ars-INV_left	Utg199236_LN:i:640045_RC:i:48_XO:i:0_pilon-from462960to463077	118	1	67	6.00E-31	94	90.40%	13	106	1	88.70%	1	94	1	79.70%
Ars-INV_left	Utg197178_LN:i:119070_RC:i:13_XO:i:0_pilon-from19939to20038	100	1	67	6.00E-31	94	90.40%	3	96	1	88.70%	7	100	1	94%
Ars-INV_left	Utg197968_LN:i:667513_RC:i:35_XO:i:0_pilon-from547531to547633	103	1	54	1.00E-23	75	90.70%	3	77	1	70.80%	6	80	1	72.80%
Ars-INV_left	Utg196730_LN:i:2739463_RC:i:250_XO:i:0_pilon-from51563to51668	106	1	49	6.00E-21	55	96.40%	52	106	1	51.90%	1	55	1	51.90%
Ars-INV_left	Utg197234_LN:i:602425_RC:i:59_XO:i:0_pilon-from352479to352572	94	1	41	2.00E-16	50	94%	57	106	1	47.20%	3	52	1	53.20%
