## Supplementary material for "Assembly of continuous high-resolution draft genome sequence of *Hemicentrotus pulcherrimus* using long-read sequencing": HpulGenome_kure_v1_HpArs-INV_homologue.csv

Contig ID	Left Start Position	Left End Position	Right Start Position	Right End Position	Matced Identity
Utg198086_LN:i:511611_RC:i:31_XO:i:0_pilon	523793	523902	523944	524053	92.73%
Utg200732_LN:i:106080_RC:i:6_XO:i:0_pilon	44166	44282	44331	44450	91.67%
Utg196186_LN:i:659339_RC:i:82_XO:i:0_pilon	657013	657111	657172	657263	84.85%
Utg196372_LN:i:992267_RC:i:65_XO:i:0_pilon	903929	904037	904060	904168	95.41%
Utg202116_LN:i:81480_RC:i:8_XO:i:0_pilon	11736	11845	11887	11996	91.82%
Utg197744_LN:i:989138_RC:i:75_XO:i:0_pilon	936866	936979	937024	937137	90.35%
Utg197516_LN:i:887074_RC:i:79_XO:i:0_pilon	34001	34116	34170	34287	86.55%
Utg196956_LN:i:478964_RC:i:36_XO:i:0_pilon	164236	164343	164345	164462	85.59%
Utg201764_LN:i:77004_RC:i:9_XO:i:0_pilon	36735	36834	36887	36988	86.27%
