## Supplementary material for "Assembly of continuous high-resolution draft genome sequence of *Hemicentrotus pulcherrimus* using long-read sequencing": HpulGenome_kure_v1_HpArs-DIR1_homologue.csv

Contig ID	Start	End	Strand	Repeat counts
Utg196502_LN:i:1322091_RC:i:118_XO:i:0_pilon	922823	923180	+	2
Utg198366_LN:i:539829_RC:i:46_XO:i:0_pilon	231269	231612	+	2
Utg199178_LN:i:506512_RC:i:45_XO:i:0_pilon	431559	431933	+	2
Utg196850_LN:i:412892_RC:i:17_XO:i:0_pilon	10156	10527	-	2
Utg196966_LN:i:804025_RC:i:70_XO:i:0_pilon	820016	820366	-	2
Utg198702_LN:i:1520904_RC:i:115_XO:i:0_pilon	549575	549908	-	2
Utg199090_LN:i:511081_RC:i:39_XO:i:0_pilon	419720	420076	-	2
Utg200732_LN:i:106080_RC:i:6_XO:i:0_pilon	47055	47386	-	2
