## Supplementary material for "Assembly of continuous high-resolution draft genome sequence of *Hemicentrotus pulcherrimus* using long-read sequencing": HpulGenome_kure_v1_HpArs-DIR2_homologue.csv

Contig ID	Start	End	Strand	Repeat counts
Utg196090_LN:i:218339_RC:i:23_XO:i:0_pilon	25809	25991	+	2
Utg196090_LN:i:218339_RC:i:23_XO:i:0_pilon	34824	35005	+	2
Utg196094_LN:i:655361_RC:i:45_XO:i:0_pilon	92586	92900	+	2
Utg196168_LN:i:1167937_RC:i:100_XO:i:0_pilon	857943	858123	+	2
Utg196180_LN:i:2009748_RC:i:220_XO:i:0_pilon	2028889	2029069	+	2
Utg196212_LN:i:471102_RC:i:31_XO:i:0_pilon	224888	225066	+	2
Utg196218_LN:i:530098_RC:i:39_XO:i:0_pilon	432841	433220	+	3
Utg196264_LN:i:284060_RC:i:36_XO:i:0_pilon	47844	48268	+	3
Utg196306_LN:i:979255_RC:i:61_XO:i:0_pilon	170267	170448	+	2
Utg196332_LN:i:90119_RC:i:9_XO:i:0_pilon	8708	9214	+	3
Utg196366_LN:i:890567_RC:i:79_XO:i:0_pilon	388705	389022	+	2
Utg196366_LN:i:890567_RC:i:79_XO:i:0_pilon	551154	551450	+	2
Utg196420_LN:i:888378_RC:i:91_XO:i:0_pilon	857746	857938	+	2
Utg196440_LN:i:134635_RC:i:8_XO:i:0_pilon	124852	125353	+	4
Utg196472_LN:i:66705_RC:i:8_XO:i:0_pilon	49399	49773	+	3
Utg196502_LN:i:1322091_RC:i:118_XO:i:0_pilon	923193	923695	+	4
Utg196578_LN:i:932808_RC:i:89_XO:i:0_pilon	391870	392063	+	2
Utg196586_LN:i:595556_RC:i:52_XO:i:0_pilon	354037	354412	+	3
Utg196602_LN:i:924655_RC:i:94_XO:i:0_pilon	911008	911310	+	2
Utg196608_LN:i:786505_RC:i:77_XO:i:0_pilon	52103	52407	+	2
Utg196628_LN:i:675093_RC:i:62_XO:i:0_pilon	54553	54858	+	2
Utg196634_LN:i:959699_RC:i:60_XO:i:0_pilon	2399	2701	+	2
Utg196642_LN:i:2718669_RC:i:231_XO:i:0_pilon	2249247	2249622	+	3
Utg196662_LN:i:474114_RC:i:48_XO:i:0_pilon	328450	328751	+	2
Utg196724_LN:i:210206_RC:i:25_XO:i:0_pilon	22112	22431	+	2
Utg196724_LN:i:210206_RC:i:25_XO:i:0_pilon	193350	193655	+	2
Utg196742_LN:i:1524372_RC:i:116_XO:i:0_pilon	631130	631435	+	2
Utg196790_LN:i:727037_RC:i:60_XO:i:0_pilon	107505	107882	+	3
Utg196848_LN:i:1169754_RC:i:118_XO:i:0_pilon	548944	549279	+	2
Utg196848_LN:i:1169754_RC:i:118_XO:i:0_pilon	568798	569132	+	2
Utg196850_LN:i:412892_RC:i:17_XO:i:0_pilon	85009	85340	+	2
Utg196874_LN:i:1326107_RC:i:133_XO:i:0_pilon	93773	94139	+	2
Utg197006_LN:i:170276_RC:i:31_XO:i:0_pilon	34052	34439	+	3
Utg197012_LN:i:580730_RC:i:60_XO:i:0_pilon	508765	509069	+	2
Utg197026_LN:i:765058_RC:i:70_XO:i:0_pilon	665971	666348	+	2
Utg197100_LN:i:1462186_RC:i:115_XO:i:0_pilon	1415777	1415969	+	2
Utg197124_LN:i:2006073_RC:i:193_XO:i:0_pilon	200010	200343	+	3
Utg197180_LN:i:794251_RC:i:73_XO:i:0_pilon	656134	656437	+	2
Utg197216_LN:i:753990_RC:i:70_XO:i:0_pilon	553629	553939	+	2
Utg197234_LN:i:602425_RC:i:59_XO:i:0_pilon	366466	366646	+	2
Utg197342_LN:i:44341_RC:i:16_XO:i:0_pilon	20714	21011	+	2
Utg197344_LN:i:501934_RC:i:24_XO:i:0_pilon	9291	9471	+	2
Utg197468_LN:i:290065_RC:i:12_XO:i:0_pilon	267731	268195	+	3
Utg197474_LN:i:35527_RC:i:12_XO:i:0_pilon	19732	20106	+	3
Utg197492_LN:i:72568_RC:i:20_XO:i:0_pilon	30361	30666	+	2
Utg197510_LN:i:300387_RC:i:19_XO:i:0_pilon	173329	173659	+	3
Utg197520_LN:i:452325_RC:i:54_XO:i:0_pilon	67268	67536	+	2
Utg197554_LN:i:270468_RC:i:11_XO:i:0_pilon	11223	11528	+	2
Utg197554_LN:i:270468_RC:i:11_XO:i:0_pilon	101279	101597	+	2
Utg197554_LN:i:270468_RC:i:11_XO:i:0_pilon	192294	192614	+	3
Utg197608_LN:i:781116_RC:i:84_XO:i:0_pilon	15065	15440	+	3
Utg197608_LN:i:781116_RC:i:84_XO:i:0_pilon	749878	750181	+	2
Utg197614_LN:i:156887_RC:i:10_XO:i:0_pilon	55526	55846	+	3
Utg197620_LN:i:780778_RC:i:77_XO:i:0_pilon	14208	14711	+	4
Utg197620_LN:i:780778_RC:i:77_XO:i:0_pilon	143207	143510	+	2
Utg197648_LN:i:196829_RC:i:20_XO:i:0_pilon	127312	127491	+	2
Utg197662_LN:i:952390_RC:i:115_XO:i:0_pilon	859599	859781	+	2
Utg197708_LN:i:449117_RC:i:36_XO:i:0_pilon	445621	446006	+	2
Utg197738_LN:i:64739_RC:i:11_XO:i:0_pilon	41545	41726	+	2
Utg197796_LN:i:445175_RC:i:37_XO:i:0_pilon	381098	381600	+	3
Utg197816_LN:i:218975_RC:i:24_XO:i:0_pilon	144852	145375	+	4
Utg197906_LN:i:1658187_RC:i:122_XO:i:0_pilon	401040	401342	+	2
Utg198004_LN:i:541890_RC:i:33_XO:i:0_pilon	335364	335879	+	4
Utg198004_LN:i:541890_RC:i:33_XO:i:0_pilon	480082	480586	+	3
Utg198008_LN:i:377876_RC:i:25_XO:i:0_pilon	272449	272957	+	3
Utg198038_LN:i:255818_RC:i:29_XO:i:0_pilon	163039	163231	+	2
Utg198120_LN:i:250307_RC:i:23_XO:i:0_pilon	125976	126280	+	2
Utg198156_LN:i:123624_RC:i:21_XO:i:0_pilon	110396	110895	+	3
Utg198158_LN:i:656055_RC:i:56_XO:i:0_pilon	297263	297639	+	3
Utg198158_LN:i:656055_RC:i:56_XO:i:0_pilon	326382	326686	+	2
Utg198162_LN:i:120083_RC:i:20_XO:i:0_pilon	85987	86291	+	2
Utg198252_LN:i:481952_RC:i:43_XO:i:0_pilon	263420	263796	+	3
Utg198288_LN:i:851077_RC:i:75_XO:i:0_pilon	682062	682367	+	2
Utg198392_LN:i:561149_RC:i:53_XO:i:0_pilon	543513	543693	+	2
Utg198572_LN:i:953581_RC:i:91_XO:i:0_pilon	934956	935256	+	2
Utg198664_LN:i:509908_RC:i:44_XO:i:0_pilon	12275	12652	+	3
Utg198664_LN:i:509908_RC:i:44_XO:i:0_pilon	450063	450364	+	2
Utg198688_LN:i:154909_RC:i:25_XO:i:0_pilon	27849	28160	+	2
Utg198836_LN:i:1048334_RC:i:90_XO:i:0_pilon	566738	567236	+	3
Utg198872_LN:i:41604_RC:i:7_XO:i:0_pilon	30330	30705	+	3
Utg198906_LN:i:231858_RC:i:30_XO:i:0_pilon	34765	34945	+	2
Utg199028_LN:i:100175_RC:i:10_XO:i:0_pilon	62013	62341	+	2
Utg199032_LN:i:462397_RC:i:29_XO:i:0_pilon	467714	468009	+	2
Utg199066_LN:i:220380_RC:i:14_XO:i:0_pilon	80649	80949	+	2
Utg199066_LN:i:220380_RC:i:14_XO:i:0_pilon	110470	110774	+	3
Utg199308_LN:i:627830_RC:i:63_XO:i:0_pilon	90441	90744	+	2
Utg199310_LN:i:130401_RC:i:11_XO:i:0_pilon	6602	6979	+	3
Utg199350_LN:i:185189_RC:i:14_XO:i:0_pilon	118042	118223	+	2
Utg199484_LN:i:326784_RC:i:15_XO:i:0_pilon	101359	101673	+	2
Utg199496_LN:i:317855_RC:i:23_XO:i:0_pilon	231304	231680	+	3
Utg199500_LN:i:271766_RC:i:9_XO:i:0_pilon	30021	30524	+	3
Utg199580_LN:i:778587_RC:i:59_XO:i:0_pilon	786222	786526	+	2
Utg199626_LN:i:240519_RC:i:8_XO:i:0_pilon	82467	82770	+	2
Utg199832_LN:i:530176_RC:i:39_XO:i:0_pilon	117877	118182	+	2
Utg200252_LN:i:482772_RC:i:28_XO:i:0_pilon	352268	352571	+	2
Utg200366_LN:i:265535_RC:i:25_XO:i:0_pilon	97269	97573	+	2
Utg200380_LN:i:136621_RC:i:7_XO:i:0_pilon	54081	54404	+	2
Utg200588_LN:i:247473_RC:i:17_XO:i:0_pilon	38702	39005	+	2
Utg200644_LN:i:90229_RC:i:9_XO:i:0_pilon	30990	31367	+	3
Utg201518_LN:i:111292_RC:i:9_XO:i:0_pilon	37318	37510	+	2
Utg201826_LN:i:349882_RC:i:11_XO:i:0_pilon	326322	326512	+	2
Utg203150_LN:i:107473_RC:i:7_XO:i:0_pilon	46560	46741	+	2
Utg196124_LN:i:348694_RC:i:52_XO:i:0_pilon	196463	196764	-	2
Utg196154_LN:i:1173324_RC:i:98_XO:i:0_pilon	737833	738136	-	2
Utg196172_LN:i:222815_RC:i:12_XO:i:0_pilon	144136	144317	-	2
Utg196230_LN:i:1062319_RC:i:86_XO:i:0_pilon	124513	124817	-	3
Utg196272_LN:i:173148_RC:i:11_XO:i:0_pilon	96569	96945	-	2
Utg196310_LN:i:1375378_RC:i:151_XO:i:0_pilon	818504	818881	-	3
Utg196332_LN:i:90119_RC:i:9_XO:i:0_pilon	17020	17323	-	2
Utg196338_LN:i:1116459_RC:i:95_XO:i:0_pilon	435552	435733	-	2
Utg196358_LN:i:1224093_RC:i:109_XO:i:0_pilon	960726	961230	-	3
Utg196358_LN:i:1224093_RC:i:109_XO:i:0_pilon	1027769	1028074	-	2
Utg196360_LN:i:156835_RC:i:16_XO:i:0_pilon	58112	58294	-	2
Utg196382_LN:i:624514_RC:i:50_XO:i:0_pilon	402087	402393	-	2
Utg196420_LN:i:888378_RC:i:91_XO:i:0_pilon	554267	554644	-	3
Utg196444_LN:i:457492_RC:i:31_XO:i:0_pilon	133824	134205	-	3
Utg196450_LN:i:579004_RC:i:73_XO:i:0_pilon	410361	410542	-	2
Utg196458_LN:i:130471_RC:i:14_XO:i:0_pilon	24158	24472	-	3
Utg196460_LN:i:318633_RC:i:29_XO:i:0_pilon	170217	170536	-	2
Utg196470_LN:i:652099_RC:i:69_XO:i:0_pilon	635824	636201	-	3
Utg196484_LN:i:504527_RC:i:24_XO:i:0_pilon	70286	70582	-	2
Utg196626_LN:i:533036_RC:i:54_XO:i:0_pilon	473875	474180	-	2
Utg196656_LN:i:920907_RC:i:120_XO:i:0_pilon	512413	512718	-	2
Utg196706_LN:i:560993_RC:i:52_XO:i:0_pilon	424280	424577	-	2
Utg196730_LN:i:2739463_RC:i:250_XO:i:0_pilon	1357845	1358026	-	2
Utg196768_LN:i:929221_RC:i:81_XO:i:0_pilon	619562	619742	-	2
Utg196780_LN:i:1126577_RC:i:104_XO:i:0_pilon	815701	815882	-	2
Utg196784_LN:i:445088_RC:i:41_XO:i:0_pilon	195782	196297	-	3
Utg196798_LN:i:101085_RC:i:6_XO:i:0_pilon	98066	98247	-	2
Utg196806_LN:i:528014_RC:i:37_XO:i:0_pilon	176411	176726	-	2
Utg196844_LN:i:586790_RC:i:58_XO:i:0_pilon	111722	112098	-	2
Utg196868_LN:i:954162_RC:i:92_XO:i:0_pilon	82722	83027	-	2
Utg196868_LN:i:954162_RC:i:92_XO:i:0_pilon	810542	810848	-	2
Utg196880_LN:i:1353305_RC:i:129_XO:i:0_pilon	1005957	1006335	-	3
Utg196904_LN:i:1475728_RC:i:107_XO:i:0_pilon	123947	124252	-	3
Utg196914_LN:i:845721_RC:i:98_XO:i:0_pilon	750108	750409	-	2
Utg196920_LN:i:148198_RC:i:9_XO:i:0_pilon	115148	115660	-	3
Utg196946_LN:i:246503_RC:i:29_XO:i:0_pilon	24924	25227	-	2
Utg197008_LN:i:412907_RC:i:32_XO:i:0_pilon	133595	133976	-	3
Utg197016_LN:i:279433_RC:i:33_XO:i:0_pilon	239315	239625	-	2
Utg197020_LN:i:717166_RC:i:59_XO:i:0_pilon	20437	20743	-	2
Utg197026_LN:i:765058_RC:i:70_XO:i:0_pilon	674567	674942	-	2
Utg197030_LN:i:1324064_RC:i:123_XO:i:0_pilon	796904	797214	-	2
Utg197042_LN:i:189715_RC:i:15_XO:i:0_pilon	54908	55211	-	2
Utg197048_LN:i:502322_RC:i:54_XO:i:0_pilon	65695	65998	-	2
Utg197050_LN:i:175478_RC:i:19_XO:i:0_pilon	80719	81027	-	2
Utg197054_LN:i:120467_RC:i:15_XO:i:0_pilon	101008	101312	-	2
Utg197116_LN:i:505497_RC:i:33_XO:i:0_pilon	212371	212872	-	3
Utg197176_LN:i:607778_RC:i:69_XO:i:0_pilon	90753	91255	-	3
Utg197176_LN:i:607778_RC:i:69_XO:i:0_pilon	134684	134865	-	2
Utg197244_LN:i:688594_RC:i:63_XO:i:0_pilon	552718	553097	-	3
Utg197460_LN:i:775000_RC:i:51_XO:i:0_pilon	324175	324367	-	2
Utg197468_LN:i:290065_RC:i:12_XO:i:0_pilon	64153	64347	-	2
Utg197488_LN:i:187012_RC:i:20_XO:i:0_pilon	31505	31881	-	3
Utg197558_LN:i:276793_RC:i:28_XO:i:0_pilon	112289	112596	-	2
Utg197574_LN:i:779799_RC:i:56_XO:i:0_pilon	100640	100820	-	2
Utg197584_LN:i:143180_RC:i:16_XO:i:0_pilon	13652	13973	-	2
Utg197600_LN:i:253173_RC:i:16_XO:i:0_pilon	170279	170780	-	3
Utg197624_LN:i:266724_RC:i:32_XO:i:0_pilon	124209	124576	-	3
Utg197662_LN:i:952390_RC:i:115_XO:i:0_pilon	745160	745464	-	2
Utg197740_LN:i:441571_RC:i:39_XO:i:0_pilon	72983	73358	-	3
Utg197790_LN:i:587684_RC:i:33_XO:i:0_pilon	72574	72793	-	2
Utg197816_LN:i:218975_RC:i:24_XO:i:0_pilon	116125	116449	-	2
Utg197866_LN:i:358597_RC:i:32_XO:i:0_pilon	299817	300118	-	2
Utg197914_LN:i:317972_RC:i:37_XO:i:0_pilon	316051	316354	-	2
Utg198056_LN:i:344054_RC:i:40_XO:i:0_pilon	53442	53750	-	2
Utg198166_LN:i:473396_RC:i:39_XO:i:0_pilon	156932	157306	-	3
Utg198188_LN:i:290595_RC:i:29_XO:i:0_pilon	176611	176916	-	2
Utg198206_LN:i:817444_RC:i:52_XO:i:0_pilon	613052	613355	-	2
Utg198228_LN:i:711596_RC:i:56_XO:i:0_pilon	689187	689368	-	2
Utg198438_LN:i:136899_RC:i:25_XO:i:0_pilon	38779	39081	-	2
Utg198468_LN:i:433673_RC:i:39_XO:i:0_pilon	277830	278134	-	2
Utg198502_LN:i:317932_RC:i:26_XO:i:0_pilon	83326	83632	-	2
Utg198506_LN:i:130928_RC:i:14_XO:i:0_pilon	15510	15883	-	2
Utg198566_LN:i:281638_RC:i:14_XO:i:0_pilon	221732	222246	-	3
Utg198688_LN:i:154909_RC:i:25_XO:i:0_pilon	24106	24410	-	2
Utg198788_LN:i:813362_RC:i:37_XO:i:0_pilon	718639	718941	-	2
Utg198814_LN:i:499628_RC:i:36_XO:i:0_pilon	286331	286638	-	3
Utg198852_LN:i:309460_RC:i:31_XO:i:0_pilon	214291	214608	-	2
Utg198890_LN:i:582249_RC:i:33_XO:i:0_pilon	416088	416394	-	2
Utg198948_LN:i:646146_RC:i:75_XO:i:0_pilon	621128	621637	-	4
Utg199066_LN:i:220380_RC:i:14_XO:i:0_pilon	130198	130758	-	3
Utg199070_LN:i:240393_RC:i:21_XO:i:0_pilon	103998	104296	-	2
Utg199090_LN:i:511081_RC:i:39_XO:i:0_pilon	418964	419562	-	3
Utg199128_LN:i:389465_RC:i:25_XO:i:0_pilon	227185	227502	-	2
Utg199176_LN:i:396491_RC:i:35_XO:i:0_pilon	303122	303303	-	2
Utg199340_LN:i:215138_RC:i:20_XO:i:0_pilon	153787	154172	-	2
Utg199364_LN:i:350824_RC:i:27_XO:i:0_pilon	271318	271497	-	2
Utg199372_LN:i:608350_RC:i:39_XO:i:0_pilon	544895	545383	-	3
Utg199464_LN:i:258568_RC:i:25_XO:i:0_pilon	205629	205926	-	2
Utg199472_LN:i:220441_RC:i:17_XO:i:0_pilon	102380	102689	-	3
Utg199522_LN:i:373705_RC:i:12_XO:i:0_pilon	240791	241167	-	3
Utg199530_LN:i:579073_RC:i:52_XO:i:0_pilon	547723	548030	-	2
Utg199604_LN:i:263555_RC:i:32_XO:i:0_pilon	233874	234175	-	2
Utg199640_LN:i:60336_RC:i:13_XO:i:0_pilon	15166	15473	-	2
Utg199714_LN:i:210514_RC:i:8_XO:i:0_pilon	96028	96222	-	2
Utg200054_LN:i:45693_RC:i:9_XO:i:0_pilon	24836	25211	-	3
Utg200188_LN:i:207596_RC:i:20_XO:i:0_pilon	30104	30407	-	2
Utg200390_LN:i:125680_RC:i:6_XO:i:0_pilon	106459	106763	-	2
Utg200588_LN:i:247473_RC:i:17_XO:i:0_pilon	209104	209408	-	2
Utg200732_LN:i:106080_RC:i:6_XO:i:0_pilon	46538	47042	-	5
Utg200778_LN:i:140189_RC:i:18_XO:i:0_pilon	23679	23984	-	2
Utg201068_LN:i:159173_RC:i:19_XO:i:0_pilon	71039	71221	-	2
Utg201962_LN:i:209682_RC:i:20_XO:i:0_pilon	57546	57740	-	2
Utg202012_LN:i:239827_RC:i:10_XO:i:0_pilon	169693	170190	-	3
