## Supplementary material for "Assembly of continuous high-resolution draft genome sequence of *Hemicentrotus pulcherrimus* using long-read sequencing": HpulGenome_kure_v1_ArsInsC_homologue.csv

Query Name	Contig ID	Start Position	End Position	Hit frame	Align. length	Query Coverage	Identity	Score	E Value
HpArsInsC	Utg196094_LN:i:655361_RC:i:45_XO:i:0_pilon	93022	93204	1	183	100%	91.80%	137	3.00E-66
HpArsInsC	Utg196098_LN:i:670113_RC:i:59_XO:i:0_pilon	639474	639294	-1	183	100%	91.80%	136	1.00E-65
HpArsInsC	Utg196124_LN:i:348694_RC:i:52_XO:i:0_pilon	196174	195993	-1	183	100%	90.20%	128	3.00E-61
HpArsInsC	Utg196126_LN:i:1565235_RC:i:136_XO:i:0_pilon	693771	693952	1	183	100%	90.70%	131	7.00E-63
HpArsInsC	Utg196140_LN:i:1732146_RC:i:148_XO:i:0_pilon	966890	966709	-1	183	100%	91.30%	134	1.00E-64
HpArsInsC	Utg196152_LN:i:351447_RC:i:33_XO:i:0_pilon	208820	208640	-1	182	100%	92.90%	142	5.00E-69
HpArsInsC	Utg196168_LN:i:1167937_RC:i:100_XO:i:0_pilon	34215	34394	1	183	100%	90.70%	130	2.00E-62
HpArsInsC	Utg196168_LN:i:1167937_RC:i:100_XO:i:0_pilon	768441	768622	1	183	100%	93.40%	146	3.00E-71
HpArsInsC	Utg196172_LN:i:222815_RC:i:12_XO:i:0_pilon	143871	143690	-1	183	100%	92.30%	140	7.00E-68
HpArsInsC	Utg196180_LN:i:2009748_RC:i:220_XO:i:0_pilon	1114137	1113956	-1	183	100%	92.30%	140	7.00E-68
HpArsInsC	Utg196184_LN:i:772585_RC:i:71_XO:i:0_pilon	42417	42238	-1	183	100%	92.30%	139	2.00E-67
HpArsInsC	Utg196192_LN:i:412305_RC:i:33_XO:i:0_pilon	82809	82629	-1	183	100%	92.30%	139	2.00E-67
HpArsInsC	Utg196212_LN:i:471102_RC:i:31_XO:i:0_pilon	225313	225497	1	185	100%	93.50%	147	9.00E-72
HpArsInsC	Utg196230_LN:i:1062319_RC:i:86_XO:i:0_pilon	124389	124209	-1	182	100%	91.20%	133	5.00E-64
HpArsInsC	Utg196230_LN:i:1062319_RC:i:86_XO:i:0_pilon	186540	186361	-1	182	100%	90.10%	127	1.00E-60
HpArsInsC	Utg196230_LN:i:1062319_RC:i:86_XO:i:0_pilon	1016930	1017109	1	184	100%	91.80%	136	1.00E-65
HpArsInsC	Utg196248_LN:i:767320_RC:i:63_XO:i:0_pilon	779088	779268	1	183	100%	94%	148	2.00E-72
HpArsInsC	Utg196282_LN:i:447788_RC:i:34_XO:i:0_pilon	375925	376108	1	185	100%	91.90%	138	9.00E-67
HpArsInsC	Utg196306_LN:i:979255_RC:i:61_XO:i:0_pilon	170694	170874	1	183	100%	92.30%	139	2.00E-67
HpArsInsC	Utg196310_LN:i:1375378_RC:i:151_XO:i:0_pilon	818272	818092	-1	183	100%	92.90%	142	5.00E-69
HpArsInsC	Utg196310_LN:i:1375378_RC:i:151_XO:i:0_pilon	1383796	1383978	1	183	100%	90.70%	131	7.00E-63
HpArsInsC	Utg196332_LN:i:90119_RC:i:9_XO:i:0_pilon	9336	9517	1	183	100%	92.30%	140	7.00E-68
HpArsInsC	Utg196332_LN:i:90119_RC:i:9_XO:i:0_pilon	16723	16541	-1	183	100%	95.10%	155	3.00E-76
HpArsInsC	Utg196338_LN:i:1116459_RC:i:95_XO:i:0_pilon	435308	435127	-1	183	100%	93.40%	146	3.00E-71
HpArsInsC	Utg196352_LN:i:248920_RC:i:44_XO:i:0_pilon	184386	184203	-1	184	100%	92.40%	141	2.00E-68
HpArsInsC	Utg196382_LN:i:624514_RC:i:50_XO:i:0_pilon	401983	401802	-1	183	100%	92.90%	143	1.00E-69
HpArsInsC	Utg196392_LN:i:674541_RC:i:50_XO:i:0_pilon	139907	139727	-1	183	100%	91.30%	133	5.00E-64
HpArsInsC	Utg196420_LN:i:888378_RC:i:91_XO:i:0_pilon	553999	553817	-1	184	100%	93.50%	146	3.00E-71
HpArsInsC	Utg196436_LN:i:1476343_RC:i:177_XO:i:0_pilon	1238359	1238539	1	182	100%	92.90%	142	5.00E-69
HpArsInsC	Utg196444_LN:i:457492_RC:i:31_XO:i:0_pilon	133605	133423	-1	183	100%	92.30%	140	7.00E-68
HpArsInsC	Utg196470_LN:i:652099_RC:i:69_XO:i:0_pilon	33696	33516	-1	183	100%	92.90%	142	5.00E-69
HpArsInsC	Utg196482_LN:i:2010676_RC:i:168_XO:i:0_pilon	962685	962502	-1	184	100%	92.40%	141	2.00E-68
HpArsInsC	Utg196490_LN:i:94257_RC:i:8_XO:i:0_pilon	51853	52034	1	183	100%	91.30%	134	1.00E-64
HpArsInsC	Utg196494_LN:i:572414_RC:i:41_XO:i:0_pilon	316015	315834	-1	183	100%	90.20%	128	3.00E-61
HpArsInsC	Utg196542_LN:i:441345_RC:i:41_XO:i:0_pilon	421642	421462	-1	183	100%	93.40%	145	1.00E-70
HpArsInsC	Utg196566_LN:i:280969_RC:i:49_XO:i:0_pilon	257172	256992	-1	183	100%	90.70%	130	2.00E-62
HpArsInsC	Utg196578_LN:i:932808_RC:i:89_XO:i:0_pilon	392310	392491	1	183	100%	91.80%	137	3.00E-66
HpArsInsC	Utg196586_LN:i:595556_RC:i:52_XO:i:0_pilon	354649	354830	1	183	100%	92.90%	143	1.00E-69
HpArsInsC	Utg196594_LN:i:1112763_RC:i:121_XO:i:0_pilon	919829	919647	-1	183	100%	93.40%	146	3.00E-71
HpArsInsC	Utg196602_LN:i:924655_RC:i:94_XO:i:0_pilon	94202	94021	-1	183	100%	94%	149	7.00E-73
HpArsInsC	Utg196608_LN:i:786505_RC:i:77_XO:i:0_pilon	52731	52912	1	183	100%	92.30%	140	7.00E-68
HpArsInsC	Utg196642_LN:i:2718669_RC:i:231_XO:i:0_pilon	15067	15247	1	183	100%	91.80%	136	1.00E-65
HpArsInsC	Utg196642_LN:i:2718669_RC:i:231_XO:i:0_pilon	2249975	2250157	1	184	100%	90.80%	131	7.00E-63
HpArsInsC	Utg196662_LN:i:474114_RC:i:48_XO:i:0_pilon	329032	329212	1	183	100%	91.80%	136	1.00E-65
HpArsInsC	Utg196666_LN:i:1124492_RC:i:109_XO:i:0_pilon	1004743	1004561	-1	183	100%	91.80%	137	3.00E-66
HpArsInsC	Utg196684_LN:i:977963_RC:i:73_XO:i:0_pilon	86678	86498	-1	183	100%	92.90%	142	5.00E-69
HpArsInsC	Utg196706_LN:i:560993_RC:i:52_XO:i:0_pilon	423882	423702	-1	183	100%	93.40%	145	1.00E-70
HpArsInsC	Utg196724_LN:i:210206_RC:i:25_XO:i:0_pilon	22553	22733	1	183	100%	90.70%	130	2.00E-62
HpArsInsC	Utg196730_LN:i:2739463_RC:i:250_XO:i:0_pilon	1357611	1357429	-1	183	100%	92.90%	143	1.00E-69
HpArsInsC	Utg196730_LN:i:2739463_RC:i:250_XO:i:0_pilon	1360702	1360880	1	183	100%	91.80%	135	4.00E-65
HpArsInsC	Utg196756_LN:i:874987_RC:i:76_XO:i:0_pilon	25758	25938	1	183	100%	91.80%	136	1.00E-65
HpArsInsC	Utg196764_LN:i:103883_RC:i:12_XO:i:0_pilon	72500	72680	1	183	100%	90.70%	130	2.00E-62
HpArsInsC	Utg196806_LN:i:528014_RC:i:37_XO:i:0_pilon	80396	80578	1	184	100%	90.80%	131	7.00E-63
HpArsInsC	Utg196828_LN:i:509494_RC:i:42_XO:i:0_pilon	342667	342487	-1	183	100%	93.40%	145	1.00E-70
HpArsInsC	Utg196844_LN:i:586790_RC:i:58_XO:i:0_pilon	111480	111298	-1	183	100%	91.30%	134	1.00E-64
HpArsInsC	Utg196850_LN:i:412892_RC:i:17_XO:i:0_pilon	360997	361178	1	183	100%	93.40%	146	3.00E-71
HpArsInsC	Utg196868_LN:i:954162_RC:i:92_XO:i:0_pilon	82600	82419	-1	183	100%	91.80%	137	3.00E-66
HpArsInsC	Utg196874_LN:i:1326107_RC:i:133_XO:i:0_pilon	94371	94553	1	183	100%	93.40%	146	3.00E-71
HpArsInsC	Utg196898_LN:i:100617_RC:i:11_XO:i:0_pilon	52568	52386	-1	183	100%	94%	149	7.00E-73
HpArsInsC	Utg196902_LN:i:728718_RC:i:87_XO:i:0_pilon	414167	413986	-1	183	100%	92.30%	140	7.00E-68
HpArsInsC	Utg196904_LN:i:1475728_RC:i:107_XO:i:0_pilon	123825	123645	-1	183	100%	90.70%	130	2.00E-62
HpArsInsC	Utg196920_LN:i:148198_RC:i:9_XO:i:0_pilon	115029	114849	-1	184	100%	90.80%	130	2.00E-62
HpArsInsC	Utg196946_LN:i:246503_RC:i:29_XO:i:0_pilon	47853	47672	-1	183	100%	93.40%	146	3.00E-71
HpArsInsC	Utg196952_LN:i:521515_RC:i:34_XO:i:0_pilon	343413	343594	1	183	100%	92.30%	140	7.00E-68
HpArsInsC	Utg196966_LN:i:804025_RC:i:70_XO:i:0_pilon	818973	818792	-1	183	100%	94.50%	152	1.00E-74
HpArsInsC	Utg196986_LN:i:311336_RC:i:43_XO:i:0_pilon	211809	211991	1	184	100%	92.40%	140	7.00E-68
HpArsInsC	Utg197012_LN:i:580730_RC:i:60_XO:i:0_pilon	509297	509478	1	183	100%	92.90%	143	1.00E-69
HpArsInsC	Utg197030_LN:i:1324064_RC:i:123_XO:i:0_pilon	796719	796536	-1	185	100%	91.40%	135	4.00E-65
HpArsInsC	Utg197042_LN:i:189715_RC:i:15_XO:i:0_pilon	54601	54419	-1	183	100%	91.80%	137	3.00E-66
HpArsInsC	Utg197050_LN:i:175478_RC:i:19_XO:i:0_pilon	80598	80416	-1	184	100%	91.30%	134	1.00E-64
HpArsInsC	Utg197066_LN:i:464311_RC:i:33_XO:i:0_pilon	254943	254761	-1	183	100%	92.90%	143	1.00E-69
HpArsInsC	Utg197100_LN:i:1462186_RC:i:115_XO:i:0_pilon	1416216	1416396	1	183	100%	92.90%	142	5.00E-69
HpArsInsC	Utg197120_LN:i:382250_RC:i:24_XO:i:0_pilon	38177	38358	1	183	100%	93.40%	146	3.00E-71
HpArsInsC	Utg197142_LN:i:563337_RC:i:45_XO:i:0_pilon	17933	17754	-1	183	100%	92.30%	139	2.00E-67
HpArsInsC	Utg197142_LN:i:563337_RC:i:45_XO:i:0_pilon	35868	35688	-1	183	100%	92.30%	139	2.00E-67
HpArsInsC	Utg197168_LN:i:447613_RC:i:41_XO:i:0_pilon	68647	68829	1	183	100%	91.30%	134	1.00E-64
HpArsInsC	Utg197176_LN:i:607778_RC:i:69_XO:i:0_pilon	90633	90452	-1	183	100%	94%	149	7.00E-73
HpArsInsC	Utg197180_LN:i:794251_RC:i:73_XO:i:0_pilon	29462	29644	1	183	100%	91.80%	137	3.00E-66
HpArsInsC	Utg197180_LN:i:794251_RC:i:73_XO:i:0_pilon	656734	656917	1	184	100%	94%	150	2.00E-73
HpArsInsC	Utg197186_LN:i:640799_RC:i:56_XO:i:0_pilon	25092	24911	-1	184	100%	92.40%	140	7.00E-68
HpArsInsC	Utg197244_LN:i:688594_RC:i:63_XO:i:0_pilon	552482	552300	-1	183	100%	91.80%	137	3.00E-66
HpArsInsC	Utg197322_LN:i:72216_RC:i:19_XO:i:0_pilon	16711	16534	-1	182	100%	90.70%	129	9.00E-62
HpArsInsC	Utg197334_LN:i:1283665_RC:i:121_XO:i:0_pilon	151702	151883	1	183	100%	92.90%	143	1.00E-69
HpArsInsC	Utg197342_LN:i:44341_RC:i:16_XO:i:0_pilon	21236	21415	1	183	100%	92.90%	142	5.00E-69
HpArsInsC	Utg197460_LN:i:775000_RC:i:51_XO:i:0_pilon	320042	319860	-1	183	100%	92.90%	143	1.00E-69
HpArsInsC	Utg197460_LN:i:775000_RC:i:51_XO:i:0_pilon	321309	321127	-1	183	100%	93.40%	146	3.00E-71
HpArsInsC	Utg197460_LN:i:775000_RC:i:51_XO:i:0_pilon	322615	322434	-1	183	100%	93.40%	146	3.00E-71
HpArsInsC	Utg197460_LN:i:775000_RC:i:51_XO:i:0_pilon	323944	323762	-1	183	100%	92.90%	143	1.00E-69
HpArsInsC	Utg197468_LN:i:290065_RC:i:12_XO:i:0_pilon	64032	63852	-1	183	100%	93.40%	145	1.00E-70
HpArsInsC	Utg197468_LN:i:290065_RC:i:12_XO:i:0_pilon	189725	189904	1	183	100%	92.30%	139	2.00E-67
HpArsInsC	Utg197468_LN:i:290065_RC:i:12_XO:i:0_pilon	268298	268480	1	184	100%	90.80%	131	7.00E-63
HpArsInsC	Utg197474_LN:i:35527_RC:i:12_XO:i:0_pilon	20357	20538	1	183	100%	93.40%	146	3.00E-71
HpArsInsC	Utg197506_LN:i:84772_RC:i:9_XO:i:0_pilon	4876	4695	-1	183	100%	91.80%	137	3.00E-66
HpArsInsC	Utg197508_LN:i:449252_RC:i:55_XO:i:0_pilon	276069	275888	-1	183	100%	92.30%	140	7.00E-68
HpArsInsC	Utg197570_LN:i:205760_RC:i:13_XO:i:0_pilon	172458	172638	1	183	100%	92.30%	139	2.00E-67
HpArsInsC	Utg197590_LN:i:28643_RC:i:6_XO:i:0_pilon	1490	1312	-1	182	100%	91.80%	135	4.00E-65
HpArsInsC	Utg197600_LN:i:253173_RC:i:16_XO:i:0_pilon	170167	169985	-1	184	100%	91.80%	137	3.00E-66
HpArsInsC	Utg197608_LN:i:781116_RC:i:84_XO:i:0_pilon	287233	287411	1	184	100%	90.80%	129	9.00E-62
HpArsInsC	Utg197608_LN:i:781116_RC:i:84_XO:i:0_pilon	750493	750674	1	183	100%	94%	149	7.00E-73
HpArsInsC	Utg197620_LN:i:780778_RC:i:77_XO:i:0_pilon	143810	143992	1	183	100%	93.40%	146	3.00E-71
HpArsInsC	Utg197624_LN:i:266724_RC:i:32_XO:i:0_pilon	123957	123777	-1	183	100%	93.40%	145	1.00E-70
HpArsInsC	Utg197634_LN:i:443504_RC:i:48_XO:i:0_pilon	412997	412816	-1	183	100%	90.70%	131	7.00E-63
HpArsInsC	Utg197648_LN:i:196829_RC:i:20_XO:i:0_pilon	55208	55027	-1	183	100%	92.30%	140	7.00E-68
HpArsInsC	Utg197648_LN:i:196829_RC:i:20_XO:i:0_pilon	129330	129149	-1	183	100%	90.70%	131	7.00E-63
HpArsInsC	Utg197662_LN:i:952390_RC:i:115_XO:i:0_pilon	860019	860201	1	183	100%	91.30%	134	1.00E-64
HpArsInsC	Utg197706_LN:i:688022_RC:i:52_XO:i:0_pilon	423785	423967	1	183	100%	91.80%	137	3.00E-66
HpArsInsC	Utg197708_LN:i:449117_RC:i:36_XO:i:0_pilon	446135	446315	1	183	100%	91.80%	136	1.00E-65
HpArsInsC	Utg197870_LN:i:358078_RC:i:44_XO:i:0_pilon	310935	310754	-1	183	100%	92.30%	140	7.00E-68
HpArsInsC	Utg197906_LN:i:1658187_RC:i:122_XO:i:0_pilon	401636	401818	1	183	100%	91.80%	137	3.00E-66
HpArsInsC	Utg197914_LN:i:317972_RC:i:37_XO:i:0_pilon	315753	315571	-1	183	100%	94%	149	7.00E-73
HpArsInsC	Utg197930_LN:i:124543_RC:i:13_XO:i:0_pilon	78602	78418	-1	186	100%	90.30%	129	9.00E-62
HpArsInsC	Utg197950_LN:i:357355_RC:i:39_XO:i:0_pilon	204926	205109	1	184	100%	92.90%	144	4.00E-70
HpArsInsC	Utg197954_LN:i:135871_RC:i:16_XO:i:0_pilon	62243	62423	1	183	100%	90.70%	130	2.00E-62
HpArsInsC	Utg198004_LN:i:541890_RC:i:33_XO:i:0_pilon	335996	336179	1	185	100%	93%	144	4.00E-70
HpArsInsC	Utg198056_LN:i:344054_RC:i:40_XO:i:0_pilon	53322	53142	-1	183	100%	92.30%	139	2.00E-67
HpArsInsC	Utg198086_LN:i:511611_RC:i:31_XO:i:0_pilon	72400	72221	-1	182	100%	93.40%	145	1.00E-70
HpArsInsC	Utg198156_LN:i:123624_RC:i:21_XO:i:0_pilon	111016	111197	1	183	100%	92.90%	143	1.00E-69
HpArsInsC	Utg198158_LN:i:656055_RC:i:56_XO:i:0_pilon	297869	298051	1	183	100%	93.40%	146	3.00E-71
HpArsInsC	Utg198158_LN:i:656055_RC:i:56_XO:i:0_pilon	326911	327094	1	184	100%	92.40%	141	2.00E-68
HpArsInsC	Utg198162_LN:i:120083_RC:i:20_XO:i:0_pilon	86608	86790	1	183	100%	90.70%	131	7.00E-63
HpArsInsC	Utg198166_LN:i:473396_RC:i:39_XO:i:0_pilon	156682	156500	-1	184	100%	92.40%	140	7.00E-68
HpArsInsC	Utg198228_LN:i:711596_RC:i:56_XO:i:0_pilon	688934	688755	-1	183	100%	94.50%	151	5.00E-74
HpArsInsC	Utg198232_LN:i:265364_RC:i:20_XO:i:0_pilon	79969	80153	1	185	100%	91.90%	138	9.00E-67
HpArsInsC	Utg198252_LN:i:481952_RC:i:43_XO:i:0_pilon	54608	54790	1	184	100%	92.90%	143	1.00E-69
HpArsInsC	Utg198374_LN:i:607052_RC:i:45_XO:i:0_pilon	69249	69434	1	186	100%	91.90%	139	2.00E-67
HpArsInsC	Utg198410_LN:i:40050_RC:i:10_XO:i:0_pilon	17722	17540	-1	184	100%	91.80%	137	3.00E-66
HpArsInsC	Utg198422_LN:i:319691_RC:i:35_XO:i:0_pilon	85215	85393	1	183	100%	93.40%	144	4.00E-70
HpArsInsC	Utg198428_LN:i:850284_RC:i:62_XO:i:0_pilon	654576	654398	-1	183	100%	91.30%	132	2.00E-63
HpArsInsC	Utg198468_LN:i:433673_RC:i:39_XO:i:0_pilon	277574	277392	-1	185	100%	92.40%	140	7.00E-68
HpArsInsC	Utg198506_LN:i:130928_RC:i:14_XO:i:0_pilon	15287	15105	-1	183	100%	91.80%	137	3.00E-66
HpArsInsC	Utg198572_LN:i:953581_RC:i:91_XO:i:0_pilon	44067	44241	1	183	100%	90.20%	124	5.00E-59
HpArsInsC	Utg198572_LN:i:953581_RC:i:91_XO:i:0_pilon	935541	935722	1	183	100%	92.30%	140	7.00E-68
HpArsInsC	Utg198578_LN:i:373093_RC:i:36_XO:i:0_pilon	76121	76302	1	183	100%	91.80%	137	3.00E-66
HpArsInsC	Utg198664_LN:i:509908_RC:i:44_XO:i:0_pilon	450571	450752	1	183	100%	91.30%	134	1.00E-64
HpArsInsC	Utg198682_LN:i:103275_RC:i:7_XO:i:0_pilon	93144	92963	-1	183	100%	94%	149	7.00E-73
HpArsInsC	Utg198688_LN:i:154909_RC:i:25_XO:i:0_pilon	23827	23646	-1	183	100%	91.80%	137	3.00E-66
HpArsInsC	Utg198694_LN:i:268033_RC:i:34_XO:i:0_pilon	66696	66876	1	183	100%	92.90%	142	5.00E-69
HpArsInsC	Utg198702_LN:i:1520904_RC:i:115_XO:i:0_pilon	548833	548653	-1	183	100%	92.90%	142	5.00E-69
HpArsInsC	Utg198774_LN:i:397284_RC:i:43_XO:i:0_pilon	329272	329093	-1	183	100%	91.80%	136	1.00E-65
HpArsInsC	Utg198814_LN:i:499628_RC:i:36_XO:i:0_pilon	286211	286030	-1	183	100%	91.30%	134	1.00E-64
HpArsInsC	Utg198836_LN:i:1048334_RC:i:90_XO:i:0_pilon	567369	567550	1	183	100%	91.80%	137	3.00E-66
HpArsInsC	Utg198836_LN:i:1048334_RC:i:90_XO:i:0_pilon	766421	766244	-1	182	100%	90.70%	129	9.00E-62
HpArsInsC	Utg198872_LN:i:41604_RC:i:7_XO:i:0_pilon	30940	31124	1	186	100%	90.30%	129	9.00E-62
HpArsInsC	Utg198948_LN:i:646146_RC:i:75_XO:i:0_pilon	621004	620824	-1	183	100%	94.50%	151	5.00E-74
HpArsInsC	Utg198974_LN:i:426873_RC:i:43_XO:i:0_pilon	185567	185747	1	183	100%	92.30%	139	2.00E-67
HpArsInsC	Utg199014_LN:i:401680_RC:i:26_XO:i:0_pilon	251298	251117	-1	183	100%	92.30%	140	7.00E-68
HpArsInsC	Utg199090_LN:i:511081_RC:i:39_XO:i:0_pilon	418826	418645	-1	184	100%	91.80%	137	3.00E-66
HpArsInsC	Utg199150_LN:i:774526_RC:i:64_XO:i:0_pilon	762896	762716	-1	183	100%	91.30%	133	5.00E-64
HpArsInsC	Utg199154_LN:i:543132_RC:i:33_XO:i:0_pilon	435	613	1	183	100%	92.30%	138	9.00E-67
HpArsInsC	Utg199166_LN:i:1262298_RC:i:74_XO:i:0_pilon	1104446	1104269	-1	183	100%	91.30%	132	2.00E-63
HpArsInsC	Utg199300_LN:i:141537_RC:i:18_XO:i:0_pilon	120628	120809	1	182	100%	92.30%	140	7.00E-68
HpArsInsC	Utg199340_LN:i:215138_RC:i:20_XO:i:0_pilon	170020	170202	1	183	100%	94.50%	152	1.00E-74
HpArsInsC	Utg199350_LN:i:185189_RC:i:14_XO:i:0_pilon	17114	16929	-1	186	100%	91.90%	139	2.00E-67
HpArsInsC	Utg199364_LN:i:350824_RC:i:27_XO:i:0_pilon	271077	270896	-1	183	100%	91.80%	137	3.00E-66
HpArsInsC	Utg199372_LN:i:608350_RC:i:39_XO:i:0_pilon	544771	544592	-1	182	100%	94%	148	2.00E-72
HpArsInsC	Utg199374_LN:i:57038_RC:i:10_XO:i:0_pilon	28086	28267	1	183	100%	92.30%	140	7.00E-68
HpArsInsC	Utg199422_LN:i:259225_RC:i:26_XO:i:0_pilon	7022	7203	1	183	100%	92.30%	140	7.00E-68
HpArsInsC	Utg199462_LN:i:76712_RC:i:6_XO:i:0_pilon	30693	30515	-1	183	100%	90.20%	126	4.00E-60
HpArsInsC	Utg199472_LN:i:220441_RC:i:17_XO:i:0_pilon	102280	102098	-1	184	100%	91.30%	134	1.00E-64
HpArsInsC	Utg199572_LN:i:179236_RC:i:20_XO:i:0_pilon	180745	180927	1	185	100%	93%	143	1.00E-69
HpArsInsC	Utg199604_LN:i:263555_RC:i:32_XO:i:0_pilon	233758	233577	-1	183	100%	92.30%	140	7.00E-68
HpArsInsC	Utg199626_LN:i:240519_RC:i:8_XO:i:0_pilon	83070	83252	1	183	100%	94%	149	7.00E-73
HpArsInsC	Utg199638_LN:i:441322_RC:i:38_XO:i:0_pilon	171948	171766	-1	183	100%	92.90%	143	1.00E-69
HpArsInsC	Utg199814_LN:i:212063_RC:i:13_XO:i:0_pilon	1518	1336	-1	184	100%	91.80%	137	3.00E-66
HpArsInsC	Utg199884_LN:i:170887_RC:i:24_XO:i:0_pilon	52052	52232	1	183	100%	91.80%	136	1.00E-65
HpArsInsC	Utg200020_LN:i:363093_RC:i:41_XO:i:0_pilon	13986	14167	1	183	100%	92.90%	143	1.00E-69
HpArsInsC	Utg200138_LN:i:158615_RC:i:20_XO:i:0_pilon	113130	113309	1	183	100%	91.30%	133	5.00E-64
HpArsInsC	Utg200160_LN:i:85990_RC:i:10_XO:i:0_pilon	14443	14622	1	183	100%	90.20%	127	1.00E-60
HpArsInsC	Utg200172_LN:i:227747_RC:i:18_XO:i:0_pilon	209981	209801	-1	183	100%	92.90%	142	5.00E-69
HpArsInsC	Utg200182_LN:i:489721_RC:i:41_XO:i:0_pilon	137772	137592	-1	183	100%	93.40%	145	1.00E-70
HpArsInsC	Utg200188_LN:i:207596_RC:i:20_XO:i:0_pilon	29800	29619	-1	183	100%	91.80%	137	3.00E-66
HpArsInsC	Utg200380_LN:i:136621_RC:i:7_XO:i:0_pilon	54524	54703	1	183	100%	90.20%	127	1.00E-60
HpArsInsC	Utg200654_LN:i:281160_RC:i:15_XO:i:0_pilon	41893	41710	-1	184	100%	94%	150	2.00E-73
HpArsInsC	Utg200732_LN:i:106080_RC:i:6_XO:i:0_pilon	46417	46236	-1	182	100%	100%	182	3.00E-91
HpArsInsC	Utg200990_LN:i:180278_RC:i:13_XO:i:0_pilon	157765	157584	-1	183	100%	91.30%	134	1.00E-64
HpArsInsC	Utg201144_LN:i:61866_RC:i:10_XO:i:0_pilon	42084	42267	1	184	100%	90.20%	129	9.00E-62
HpArsInsC	Utg201496_LN:i:123481_RC:i:11_XO:i:0_pilon	15986	16167	1	184	100%	95.70%	158	7.00E-78
HpArsInsC	Utg201518_LN:i:111292_RC:i:9_XO:i:0_pilon	37752	37936	1	185	100%	91.40%	135	4.00E-65
HpArsInsC	Utg201826_LN:i:349882_RC:i:11_XO:i:0_pilon	326735	326916	1	183	100%	91.80%	137	3.00E-66
HpArsInsC	Utg202012_LN:i:239827_RC:i:10_XO:i:0_pilon	1091	1270	1	184	100%	90.20%	127	1.00E-60
HpArsInsC	Utg202012_LN:i:239827_RC:i:10_XO:i:0_pilon	169571	169389	-1	185	100%	90.30%	128	3.00E-61
HpArsInsC	Utg202964_LN:i:74981_RC:i:7_XO:i:0_pilon	40123	39943	-1	183	100%	91.30%	133	5.00E-64
HpArsInsC	Utg203256_LN:i:169571_RC:i:6_XO:i:0_pilon	5921	5741	-1	183	100%	92.90%	142	5.00E-69
HpArsInsC	Utg203256_LN:i:169571_RC:i:6_XO:i:0_pilon	66781	66598	-1	186	100%	90.90%	132	2.00E-63
HpArsInsC	Utg203350_LN:i:121133_RC:i:8_XO:i:0_pilon	71323	71504	1	184	100%	95.70%	158	7.00E-78
